# Heterogeneity and Functional Analysis of Cardiac Fibroblasts in Heart Development

**DOI:** 10.1101/2023.07.30.551164

**Authors:** Yiting Deng, Yuanhang He, Juan Xu, Haoting He, Guang Li

**Affiliations:** Tsinghua University, School of Medicine; Department of Developmental Biology, University of Pittsburgh School of Medicine, Pittsburgh, PA 15201, USA

**Keywords:** Heart development, Single cell, Fibroblast, Heterogeneity, Ablation, Extracellular matrix, Ligand-receptor

## Abstract

**Background:** As one of the major cell types in the heart, fibroblasts play critical roles in multiple biological processes. Cardiac fibroblasts are known to develop from multiple sources, but their transcriptional profiles have not been systematically compared. Furthermore, while the function of a few genes in cardiac fibroblasts has been studied, the overall function of fibroblasts as a cell type remains uninvestigated.

**Methods:** Single-cell mRNA sequencing (scRNA-seq) and bioinformatics approaches were used to analyze the genome-wide genes expression and extracellular matrix genes expression in fibroblasts, as well as the ligand-receptor interactions between fibroblasts and cardiomyocytes. Single molecular in situ hybridization was employed to analyze the expression pattern of fibroblast subpopulation-specific genes. The Diphtheria toxin fragment A (DTA) system was utilized to ablate fibroblasts at each developmental phase.

**Results:** Using RNA staining of *Col1a1* at different stages, we grouped cardiac fibroblasts into four developmental phases. Through the analysis of scRNA-seq profiles of fibroblasts at 18 stages from two mouse strains, we identified significant heterogeneity, preserving lineage gene expression in their precursor cells. Within the main fibroblast population, we found differential expressions of Wt1, Tbx18, and Aldh1a2 genes in various cell clusters. Lineage tracing studies showed Wt1- and Tbx18-positive fibroblasts originated from respective epicardial cells. Furthermore, using a conditional DTA system-based elimination, we identified the crucial role of fibroblasts in early embryonic and heart growth, but not in neonatal heart growth. Additionally, we identified the zone- and stage-associated expression of extracellular matrix genes and fibroblast-cardiomyocyte ligand-receptor interactions. This comprehensive understanding sheds light on fibroblast function in heart development.

**Conclusion:** We observed cardiac fibroblast heterogeneity at embryonic and neonatal stages, with preserved lineage gene expression. Ablation studies revealed their distinct roles during development, likely influenced by varying extracellular matrix genes and ligand-receptor interactions at different stages.
