## Supplemental Tables for "Heterogeneity and Functional Analysis of Cardiac Fibroblasts in Heart Development": TableS8_Fibro_Atrial_ligand_receptor_interaction.csv

	pair	clusters	pvalue	mean	interacting_pair_mus	mus_a	mus_b	stage
1	WNT2_SFRP1	fibroblasts|atrial_cm	9e-04	0.348232419239271	Wnt2_Sfrp1	Wnt2	Sfrp1	E9.5
2	WNT5A_SFRP1	fibroblasts|atrial_cm	9e-04	0.321928094887362	Wnt5a_Sfrp1	Wnt5a	Sfrp1	E9.5
3	COPA_SORT1	fibroblasts|atrial_cm	0.003	-0.231074664436249	Copa_Sort1	Copa	Sort1	E9.5
4	LRPAP1_SORT1	fibroblasts|atrial_cm	0.003	-0.356605546520108	Lrpap1_Sort1	Lrpap1	Sort1	E9.5
5	GRN_SORT1	fibroblasts|atrial_cm	0.003	-0.46394709975979	Grn_Sort1	Grn	Sort1	E9.5
6	MDK_LRP1	fibroblasts|atrial_cm	0.008	2.19629228571223	Mdk_Lrp1	Mdk	Lrp1	E9.5
7	WNT5A_EPHA7	fibroblasts|atrial_cm	0.013	-0.334607228958109	Wnt5a_Epha7	Wnt5a	Epha7	E9.5
8	EFNA2_EPHA7	fibroblasts|atrial_cm	0.013	-0.531156057025363	Efna2_Epha7	Efna2	Epha7	E9.5
9	EFNA4_EPHA7	fibroblasts|atrial_cm	0.013	-0.545824106814198	Efna4_Epha7	Efna4	Epha7	E9.5
10	DSC2_DSG2	fibroblasts|atrial_cm	0.014	-1.10159814000781	Dsc2_Dsg2	Dsc2	Dsg2	E9.5
11	CDH2_CDH2	fibroblasts|atrial_cm	0.016	1.63087138301258	Cdh2_Cdh2	Cdh2	Cdh2	E9.5
12	AXL_GAS6	fibroblasts|atrial_cm	0.019	-1.42662547355406	Axl_Gas6	Axl	Gas6	E9.5
13	LAMC1_integrin_a6b1_complex	fibroblasts|atrial_cm	0.02	0.992768430768924	Lamc1_integrin_a6b1_complex	Lamc1	integrin_a6b1_complex	E9.5
14	NPPB_NPR2	fibroblasts|atrial_cm	0.02	0.746742715777736	Nppb_Npr2	Nppb	Npr2	E9.5
15	EPHB2_EFNB2	fibroblasts|atrial_cm	0.02	-1.22431729826094	Ephb2_Efnb2	Ephb2	Efnb2	E9.5
16	VEGFA_KDR	fibroblasts|atrial_cm	0.023	-0.862496476250065	Vegfa_Kdr	Vegfa	Kdr	E9.5
17	JAG1_NOTCH2	fibroblasts|atrial_cm	0.023	-1.68965987938785	Jag1_Notch2	Jag1	Notch2	E9.5
18	NPPB_NPR3	fibroblasts|atrial_cm	0.027	0.786596361890807	Nppb_Npr3	Nppb	Npr3	E9.5
19	EFNA2_EPHA2	fibroblasts|atrial_cm	0.028	-2.55639334852439	Efna2_Epha2	Efna2	Epha2	E9.5
20	VEGFA_FLT1	fibroblasts|atrial_cm	0.036	-2.16488438474178	Vegfa_Flt1	Vegfa	Flt1	E9.5
21	NPPA_ESR1	fibroblasts|atrial_cm	9e-04	4.2667865406949	Nppa_Esr1	Nppa	Esr1	E10.5
22	Dehydroepiandrosterone_bySTS_ESR1	fibroblasts|atrial_cm	0.003	-0.997117491466879	Dehydroepiandrosterone_bySTS_Esr1	Dehydroepiandrosterone_bySTS	Esr1	E10.5
23	IGF2_IGF1R	fibroblasts|atrial_cm	0.008	1.15704371014558	Igf2_Igf1r	Igf2	Igf1r	E10.5
24	IGF1R_enhancerComGPC3_IGF1	fibroblasts|atrial_cm	0.009	-0.248107861595691	Igf1r_enhancerComGPC3_Igf1	Igf1r_enhancerComGPC3	Igf1	E10.5
25	VEGFA_FLT1	fibroblasts|atrial_cm	0.009	-0.698997743967186	Vegfa_Flt1	Vegfa	Flt1	E10.5
26	FGFR1_NCAM1	fibroblasts|atrial_cm	0.014	0.833497336859835	Fgfr1_Ncam1	Fgfr1	Ncam1	E10.5
27	AGRN_NCAM1	fibroblasts|atrial_cm	0.015	0.889084098598149	Agrn_Ncam1	Agrn	Ncam1	E10.5
28	WNT5A_ROR1	fibroblasts|atrial_cm	0.022	-0.687334826441606	Wnt5a_Ror1	Wnt5a	Ror1	E10.5
29	IGF2_IDE	fibroblasts|atrial_cm	0.024	-0.0619024389259069	Igf2_Ide	Igf2	Ide	E10.5
30	PLXNB2_PTN	fibroblasts|atrial_cm	0.034	0.0426443374084937	Plxnb2_Ptn	Plxnb2	Ptn	E10.5
31	AGRN_PTPRS	fibroblasts|atrial_cm	0.044	0.512985334813676	Agrn_Ptprs	Agrn	Ptprs	E10.5
32	PTN_PTPRS	fibroblasts|atrial_cm	0.044	0.43722773891291	Ptn_Ptprs	Ptn	Ptprs	E10.5
33	LAMC1_integrin_a6b1_complex	fibroblasts|atrial_cm	9e-04	0.620117165028684	Lamc1_integrin_a6b1_complex	Lamc1	integrin_a6b1_complex	E11.5
34	EFNA2_EPHA4	fibroblasts|atrial_cm	9e-04	-1.60384051092685	Efna2_Epha4	Efna2	Epha4	E11.5
35	EPHB3_EFNB1	fibroblasts|atrial_cm	9e-04	-1.93236128312464	Ephb3_Efnb1	Ephb3	Efnb1	E11.5
36	CD44_FGFR2	fibroblasts|atrial_cm	9e-04	-2.35107444054688	Cd44_Fgfr2	Cd44	Fgfr2	E11.5
37	PlexinA2_complex1_SEMA6A	fibroblasts|atrial_cm	9e-04	-2.54793176977619	PlexinA2_complex1_Sema6a	PlexinA2_complex1	Sema6a	E11.5
38	TIMP1_FGFR2	fibroblasts|atrial_cm	9e-04	-2.82623293226329	Timp1_Fgfr2	Timp1	Fgfr2	E11.5
39	GRN_SORT1	fibroblasts|atrial_cm	0.002	-0.810966175609983	Grn_Sort1	Grn	Sort1	E11.5
40	EFNB2_EPHA4	fibroblasts|atrial_cm	0.002	-1.58640591759082	Efnb2_Epha4	Efnb2	Epha4	E11.5
41	NRP1_SEMA3A	fibroblasts|atrial_cm	0.004	-0.575615328461903	Nrp1_Sema3a	Nrp1	Sema3a	E11.5
42	EFNA5_EPHA4	fibroblasts|atrial_cm	0.005	-1.64385618977472	Efna5_Epha4	Efna5	Epha4	E11.5
43	EPHA4_EFNB1	fibroblasts|atrial_cm	0.005	-1.68965987938785	Epha4_Efnb1	Epha4	Efnb1	E11.5
44	LRPAP1_SORT1	fibroblasts|atrial_cm	0.007	-0.83650126771712	Lrpap1_Sort1	Lrpap1	Sort1	E11.5
45	BMPR1A_BMPR2_BMP4	fibroblasts|atrial_cm	0.021	-1.69432125675771	Bmpr1a_Bmpr2_Bmp4	Bmpr1a_Bmpr2	Bmp4	E11.5
46	BMR1A_AVR2B_BMP4	fibroblasts|atrial_cm	0.026	-1.98279070996778	BMR1A_AVR2B_Bmp4	BMR1A_AVR2B	Bmp4	E11.5
47	BMR1A_ACR2A_BMP4	fibroblasts|atrial_cm	0.026	-2.55639334852439	BMR1A_ACR2A_Bmp4	BMR1A_ACR2A	Bmp4	E11.5
48	NRP1_VEGFB	fibroblasts|atrial_cm	0.03	0.741574847418796	Nrp1_Vegfb	Nrp1	Vegfb	E11.5
49	BMR1A_AVR2B_BMP5	fibroblasts|atrial_cm	0.035	-2.0350469470992	BMR1A_AVR2B_Bmp5	BMR1A_AVR2B	Bmp5	E11.5
50	BMR1A_ACR2A_BMP5	fibroblasts|atrial_cm	0.038	-2.63486740654747	BMR1A_ACR2A_Bmp5	BMR1A_ACR2A	Bmp5	E11.5
51	BMPR1A_BMPR2_BMP5	fibroblasts|atrial_cm	0.046	-1.74178261046398	Bmpr1a_Bmpr2_Bmp5	Bmpr1a_Bmpr2	Bmp5	E11.5
52	LAMC1_integrin_a6b1_complex	fibroblasts|atrial_cm	9e-04	0.585923976958601	Lamc1_integrin_a6b1_complex	Lamc1	integrin_a6b1_complex	E12.5
53	EFNA5_EPHA4	fibroblasts|atrial_cm	9e-04	-0.899695094204314	Efna5_Epha4	Efna5	Epha4	E12.5
54	EFNB2_EPHA4	fibroblasts|atrial_cm	9e-04	-0.977099597889921	Efnb2_Epha4	Efnb2	Epha4	E12.5
55	PlexinA2_complex1_SEMA6A	fibroblasts|atrial_cm	0.002	-2.01158797427521	PlexinA2_complex1_Sema6a	PlexinA2_complex1	Sema6a	E12.5
56	NRP1_SEMA3A	fibroblasts|atrial_cm	0.003	-0.31114825613412	Nrp1_Sema3a	Nrp1	Sema3a	E12.5
57	BMR1A_ACR2A_BMP5	fibroblasts|atrial_cm	0.005	-2.42662547355406	BMR1A_ACR2A_Bmp5	BMR1A_ACR2A	Bmp5	E12.5
58	BMPR1A_BMPR2_BMP5	fibroblasts|atrial_cm	0.008	-1.43440282414577	Bmpr1a_Bmpr2_Bmp5	Bmpr1a_Bmpr2	Bmp5	E12.5
59	BMP7_PTPRK	fibroblasts|atrial_cm	0.009	-0.329159664118438	Bmp7_Ptprk	Bmp7	Ptprk	E12.5
60	BMP7_PTPRK	fibroblasts|atrial_cm	0.009	-0.329159664118438	Bmp7_Ptprk	Bmp7	Ptprk	E12.5
61	ACVR_1A2A_receptor_BMP5	fibroblasts|atrial_cm	0.009	-2.50635266602479	ACVR_1A2A_receptor_Bmp5	ACVR_1A2A_receptor	Bmp5	E12.5
62	PLXNB2_SEMA4D	fibroblasts|atrial_cm	0.01	-1.42662547355406	Plxnb2_Sema4d	Plxnb2	Sema4d	E12.5
63	ACVR1_BMPR2_BMP5	fibroblasts|atrial_cm	0.012	-2.50635266602479	Acvr1_Bmpr2_Bmp5	Acvr1_Bmpr2	Bmp5	E12.5
64	ACVR_1A2B_receptor_BMP5	fibroblasts|atrial_cm	0.012	-2.50635266602479	ACVR_1A2B_receptor_Bmp5	ACVR_1A2B_receptor	Bmp5	E12.5
65	WNT5A_PTPRK	fibroblasts|atrial_cm	0.013	-0.805912947883698	Wnt5a_Ptprk	Wnt5a	Ptprk	E12.5
66	WNT5A_PTPRK	fibroblasts|atrial_cm	0.013	-0.805912947883698	Wnt5a_Ptprk	Wnt5a	Ptprk	E12.5
67	BMR1A_AVR2B_BMP5	fibroblasts|atrial_cm	0.013	-2.22431729826094	BMR1A_AVR2B_Bmp5	BMR1A_AVR2B	Bmp5	E12.5
68	EPHA4_EFNB1	fibroblasts|atrial_cm	0.026	-1.87302714374223	Epha4_Efnb1	Epha4	Efnb1	E12.5
69	PlexinA2_complex1_SEMA3A	fibroblasts|atrial_cm	0.036	-1.75146516386132	PlexinA2_complex1_Sema3a	PlexinA2_complex1	Sema3a	E12.5
70	BMR1A_ACR2A_BMP7	fibroblasts|atrial_cm	0.037	-0.761213140412883	BMR1A_ACR2A_Bmp7	BMR1A_ACR2A	Bmp7	E12.5
71	BMPR1A_BMPR2_BMP7	fibroblasts|atrial_cm	0.046	-0.369594528517677	Bmpr1a_Bmpr2_Bmp7	Bmpr1a_Bmpr2	Bmp7	E12.5
72	LAMC1_integrin_a6b1_complex	fibroblasts|atrial_cm	9e-04	0.523060061795249	Lamc1_integrin_a6b1_complex	Lamc1	integrin_a6b1_complex	E13.5
73	EFNA5_EPHA4	fibroblasts|atrial_cm	9e-04	-0.717856771218502	Efna5_Epha4	Efna5	Epha4	E13.5
74	Cholesterol_byDHCR24_RORA	fibroblasts|atrial_cm	9e-04	-1.89432192210546	Cholesterol_byDHCR24_Rora	Cholesterol_byDHCR24	Rora	E13.5
75	BMR1A_AVR2B_BMP5	fibroblasts|atrial_cm	0.002	-2.12029423371771	BMR1A_AVR2B_Bmp5	BMR1A_AVR2B	Bmp5	E13.5
76	BMPR1A_BMPR2_BMP5	fibroblasts|atrial_cm	0.003	-1.33642766458248	Bmpr1a_Bmpr2_Bmp5	Bmpr1a_Bmpr2	Bmp5	E13.5
77	WNT5A_EPHA7	fibroblasts|atrial_cm	0.011	-1.35845397091248	Wnt5a_Epha7	Wnt5a	Epha7	E13.5
78	NRP1_SEMA3A	fibroblasts|atrial_cm	0.019	-0.217591435072627	Nrp1_Sema3a	Nrp1	Sema3a	E13.5
79	EFNA5_EPHA7	fibroblasts|atrial_cm	0.019	-1.41888982477445	Efna5_Epha7	Efna5	Epha7	E13.5
80	PlexinA2_complex1_SEMA3A	fibroblasts|atrial_cm	0.036	-2.20423305221761	PlexinA2_complex1_Sema3a	PlexinA2_complex1	Sema3a	E13.5
81	PlexinA4_complex1_SEMA3A	fibroblasts|atrial_cm	0.042	-2.18442457113743	PlexinA4_complex1_Sema3a	PlexinA4_complex1	Sema3a	E13.5
82	CDH2_CDH2	fibroblasts|atrial_cm	9e-04	1.55777767139493	Cdh2_Cdh2	Cdh2	Cdh2	E14.5
83	IGF2_IGF2R	fibroblasts|atrial_cm	9e-04	1.39835037034596	Igf2_Igf2r	Igf2	Igf2r	E14.5
84	WNT5A_SFRP1	fibroblasts|atrial_cm	9e-04	0.861558419572029	Wnt5a_Sfrp1	Wnt5a	Sfrp1	E14.5
85	LAMC1_integrin_a6b1_complex	fibroblasts|atrial_cm	9e-04	0.344828496997441	Lamc1_integrin_a6b1_complex	Lamc1	integrin_a6b1_complex	E14.5
86	EFNA5_EPHA4	fibroblasts|atrial_cm	9e-04	-0.227692025041597	Efna5_Epha4	Efna5	Epha4	E14.5
87	BMPR1A_BMPR2_BMP7	fibroblasts|atrial_cm	9e-04	-0.639354797539784	Bmpr1a_Bmpr2_Bmp7	Bmpr1a_Bmpr2	Bmp7	E14.5
88	WNT5A_PTPRK	fibroblasts|atrial_cm	9e-04	-1.07096652135414	Wnt5a_Ptprk	Wnt5a	Ptprk	E14.5
89	WNT5A_PTPRK	fibroblasts|atrial_cm	9e-04	-1.07096652135414	Wnt5a_Ptprk	Wnt5a	Ptprk	E14.5
90	BMPR1A_BMPR2_BMP5	fibroblasts|atrial_cm	9e-04	-1.42662547355406	Bmpr1a_Bmpr2_Bmp5	Bmpr1a_Bmpr2	Bmp5	E14.5
91	BMP7_PTPRK	fibroblasts|atrial_cm	0.002	-0.610433188237274	Bmp7_Ptprk	Bmp7	Ptprk	E14.5
92	BMP7_PTPRK	fibroblasts|atrial_cm	0.002	-0.610433188237274	Bmp7_Ptprk	Bmp7	Ptprk	E14.5
93	WNT5A_EPHA7	fibroblasts|atrial_cm	0.034	-1.66200353648498	Wnt5a_Epha7	Wnt5a	Epha7	E14.5
94	IGF2_IGF2R	fibroblasts|atrial_cm	9e-04	1.5165194976611	Igf2_Igf2r	Igf2	Igf2r	E15.5
95	CDH2_CDH2	fibroblasts|atrial_cm	9e-04	1.33742566428269	Cdh2_Cdh2	Cdh2	Cdh2	E15.5
96	EFNA5_EPHA4	fibroblasts|atrial_cm	9e-04	0.0772429989324604	Efna5_Epha4	Efna5	Epha4	E15.5
97	LAMC1_integrin_a6b1_complex	fibroblasts|atrial_cm	9e-04	-0.139235797371172	Lamc1_integrin_a6b1_complex	Lamc1	integrin_a6b1_complex	E15.5
98	NRP1_VEGFA	fibroblasts|atrial_cm	9e-04	-0.24297675349254	Nrp1_Vegfa	Nrp1	Vegfa	E15.5
99	EFNA5_EPHA7	fibroblasts|atrial_cm	0.002	-1.49005085369569	Efna5_Epha7	Efna5	Epha7	E15.5
100	BMP7_PTPRK	fibroblasts|atrial_cm	0.029	-0.905088352974533	Bmp7_Ptprk	Bmp7	Ptprk	E15.5
101	BMP7_PTPRK	fibroblasts|atrial_cm	0.029	-0.905088352974533	Bmp7_Ptprk	Bmp7	Ptprk	E15.5
102	CDH2_CDH2	fibroblasts|atrial_cm	9e-04	1.26603689399532	Cdh2_Cdh2	Cdh2	Cdh2	E16.5
103	EFNA5_EPHA4	fibroblasts|atrial_cm	9e-04	0.147957881387101	Efna5_Epha4	Efna5	Epha4	E16.5
104	NRP1_VEGFA	fibroblasts|atrial_cm	9e-04	-0.096961729887088	Nrp1_Vegfa	Nrp1	Vegfa	E16.5
105	IGF2_IGF2R	fibroblasts|atrial_cm	0.001	1.00432160595009	Igf2_Igf2r	Igf2	Igf2r	E16.5
106	NRP1_VEGFB	fibroblasts|atrial_cm	0.002	0.909197062991687	Nrp1_Vegfb	Nrp1	Vegfb	E16.5
107	BMP7_PTPRK	fibroblasts|atrial_cm	0.003	-1.05589120089205	Bmp7_Ptprk	Bmp7	Ptprk	E16.5
108	BMP7_PTPRK	fibroblasts|atrial_cm	0.003	-1.05589120089205	Bmp7_Ptprk	Bmp7	Ptprk	E16.5
109	CDH2_CDH2	fibroblasts|atrial_cm	9e-04	1.18840092460321	Cdh2_Cdh2	Cdh2	Cdh2	E17.5
110	NRP1_VEGFB	fibroblasts|atrial_cm	9e-04	0.82130203988953	Nrp1_Vegfb	Nrp1	Vegfb	E17.5
111	NRP1_VEGFA	fibroblasts|atrial_cm	9e-04	-0.144010302691519	Nrp1_Vegfa	Nrp1	Vegfa	E17.5
112	BMP7_PTPRK	fibroblasts|atrial_cm	9e-04	-0.997117491466879	Bmp7_Ptprk	Bmp7	Ptprk	E17.5
113	BMP7_PTPRK	fibroblasts|atrial_cm	9e-04	-0.997117491466879	Bmp7_Ptprk	Bmp7	Ptprk	E17.5
114	EFNA5_EPHA4	fibroblasts|atrial_cm	9e-04	0.119024103142275	Efna5_Epha4	Efna5	Epha4	E18
115	GRN_SORT1	fibroblasts|atrial_cm	9e-04	-1.15842936260448	Grn_Sort1	Grn	Sort1	E18
116	LRPAP1_SORT1	fibroblasts|atrial_cm	0.001	-1.2446850959549	Lrpap1_Sort1	Lrpap1	Sort1	E18
117	NRP1_VEGFA	fibroblasts|atrial_cm	0.002	0.243669080966863	Nrp1_Vegfa	Nrp1	Vegfa	E18
118	PLXNB1_SEMA4D	fibroblasts|atrial_cm	0.004	-2.64385618977472	Plxnb1_Sema4d	Plxnb1	Sema4d	E18
119	CDH2_CDH2	fibroblasts|atrial_cm	9e-04	1.16800012451782	Cdh2_Cdh2	Cdh2	Cdh2	P0
120	NRP1_VEGFB	fibroblasts|atrial_cm	9e-04	0.629473196786949	Nrp1_Vegfb	Nrp1	Vegfb	P0
121	EFNA5_EPHA4	fibroblasts|atrial_cm	9e-04	-0.564904848379903	Efna5_Epha4	Efna5	Epha4	P0
122	NRP1_VEGFA	fibroblasts|atrial_cm	0.001	-0.63262893435147	Nrp1_Vegfa	Nrp1	Vegfa	P0
123	BMP7_PTPRK	fibroblasts|atrial_cm	0.004	-1.54793176977619	Bmp7_Ptprk	Bmp7	Ptprk	P0
124	BMP7_PTPRK	fibroblasts|atrial_cm	0.004	-1.54793176977619	Bmp7_Ptprk	Bmp7	Ptprk	P0
125	CDH2_CDH2	fibroblasts|atrial_cm	9e-04	1.50385753257743	Cdh2_Cdh2	Cdh2	Cdh2	P1
126	EFNA5_EPHA4	fibroblasts|atrial_cm	9e-04	0.424384671538097	Efna5_Epha4	Efna5	Epha4	P1
127	Noradrenaline_byDBH_ADRB1	fibroblasts|atrial_cm	9e-04	-1.70839644196944	Noradrenaline_byDBH_Adrb1	Noradrenaline_byDBH	Adrb1	P1
128	NRP1_VEGFB	fibroblasts|atrial_cm	0.038	0.601221085584946	Nrp1_Vegfb	Nrp1	Vegfb	P1
129	CDH2_CDH2	fibroblasts|atrial_cm	9e-04	1.21350281998392	Cdh2_Cdh2	Cdh2	Cdh2	P2
130	EFNA5_EPHA4	fibroblasts|atrial_cm	9e-04	0.711054321812066	Efna5_Epha4	Efna5	Epha4	P2
131	BMP7_PTPRK	fibroblasts|atrial_cm	9e-04	-1.72261030118914	Bmp7_Ptprk	Bmp7	Ptprk	P2
132	BMP7_PTPRK	fibroblasts|atrial_cm	9e-04	-1.72261030118914	Bmp7_Ptprk	Bmp7	Ptprk	P2
133	Cholesterol_byDHCR24_RORC	fibroblasts|atrial_cm	9e-04	-2.63486740654747	Cholesterol_byDHCR24_Rorc	Cholesterol_byDHCR24	Rorc	P2
134	EPHB3_EFNB3	fibroblasts|atrial_cm	0.009	-2.39592867633114	Ephb3_Efnb3	Ephb3	Efnb3	P2
135	NPPA_NPR1	fibroblasts|atrial_cm	0.015	6.87667655505943	Nppa_Npr1	Nppa	Npr1	P2
136	NRP1_VEGFB	fibroblasts|atrial_cm	0.025	0.445726703349984	Nrp1_Vegfb	Nrp1	Vegfb	P2
137	Dehydroepiandrosterone_bySTS_PPARA	fibroblasts|atrial_cm	0.025	-3.25153876699596	Dehydroepiandrosterone_bySTS_Ppara	Dehydroepiandrosterone_bySTS	Ppara	P2
138	ERBB2_HBEGF	fibroblasts|atrial_cm	0.039	-2.36587144247496	Erbb2_Hbegf	Erbb2	Hbegf	P2
139	EFNA5_EPHA4	fibroblasts|atrial_cm	9e-04	0.53605290024021	Efna5_Epha4	Efna5	Epha4	P3
140	DSC2_DSG2	fibroblasts|atrial_cm	0.001	-1.27928375747887	Dsc2_Dsg2	Dsc2	Dsg2	P3
141	NTN1_UNC5B	fibroblasts|atrial_cm	0.003	-0.539519529959989	Ntn1_Unc5b	Ntn1	Unc5b	P3
142	BMP7_PTPRK	fibroblasts|atrial_cm	0.013	-1.63039392996816	Bmp7_Ptprk	Bmp7	Ptprk	P3
143	BMP7_PTPRK	fibroblasts|atrial_cm	0.013	-1.63039392996816	Bmp7_Ptprk	Bmp7	Ptprk	P3
144	CDH2_CDH2	fibroblasts|atrial_cm	0.021	1.3684890006451	Cdh2_Cdh2	Cdh2	Cdh2	P3
145	EFNA5_EPHA4	fibroblasts|atrial_cm	9e-04	0.855989697308481	Efna5_Epha4	Efna5	Epha4	P4
146	EFNA2_EPHA4	fibroblasts|atrial_cm	9e-04	0.746742715777736	Efna2_Epha4	Efna2	Epha4	P4
147	EFNA1_EPHA4	fibroblasts|atrial_cm	9e-04	0.746742715777736	Efna1_Epha4	Efna1	Epha4	P4
148	BMP7_PTPRK	fibroblasts|atrial_cm	0.005	-1.98279070996778	Bmp7_Ptprk	Bmp7	Ptprk	P4
149	BMP7_PTPRK	fibroblasts|atrial_cm	0.005	-1.98279070996778	Bmp7_Ptprk	Bmp7	Ptprk	P4
150	ACVR_1B2B_receptor_INHA	fibroblasts|atrial_cm	0.005	-2.92139016530363	ACVR_1B2B_receptor_Inha	ACVR_1B2B_receptor	Inha	P4
151	VEGFA_KDR	fibroblasts|atrial_cm	0.006	-0.768567591552035	Vegfa_Kdr	Vegfa	Kdr	P4
152	Noradrenaline_byDBH_ADRB1	fibroblasts|atrial_cm	0.022	-1.74178261046398	Noradrenaline_byDBH_Adrb1	Noradrenaline_byDBH	Adrb1	P4
153	CD74_MIF	fibroblasts|atrial_cm	0.027	0.784922701562861	Cd74_Mif	Cd74	Mif	P4
154	CD74_MIF	fibroblasts|atrial_cm	0.027	0.784922701562861	Cd74_Mif	Cd74	Mif	P4
155	Cholesterol_byDHCR24_RORA	fibroblasts|atrial_cm	0.036	-1.11403524324603	Cholesterol_byDHCR24_Rora	Cholesterol_byDHCR24	Rora	P4
156	CD74_APP	fibroblasts|atrial_cm	0.046	0.305678743242287	Cd74_App	Cd74	App	P4
157	CD74_COPA	fibroblasts|atrial_cm	0.046	-1.35107444054688	Cd74_Copa	Cd74	Copa	P4
158	ACVR_1A2B_receptor_INHA	fibroblasts|atrial_cm	0.046	-2.92139016530363	ACVR_1A2B_receptor_Inha	ACVR_1A2B_receptor	Inha	P4
159	DSC2_DSG2	fibroblasts|atrial_cm	9e-04	0.533064921869638	Dsc2_Dsg2	Dsc2	Dsg2	P5
160	CDH2_CDH2	fibroblasts|atrial_cm	0.002	1.71017274827966	Cdh2_Cdh2	Cdh2	Cdh2	P5
161	COPA_SORT1	fibroblasts|atrial_cm	0.003	1.53406160242112	Copa_Sort1	Copa	Sort1	P5
162	ACVR_1B2A_receptor_INHA	fibroblasts|atrial_cm	0.004	-2.01741705307741	ACVR_1B2A_receptor_Inha	ACVR_1B2A_receptor	Inha	P5
163	LRPAP1_SORT1	fibroblasts|atrial_cm	0.005	0.904580434921318	Lrpap1_Sort1	Lrpap1	Sort1	P5
164	EFNA5_EPHA4	fibroblasts|atrial_cm	0.006	1.14208662961753	Efna5_Epha4	Efna5	Epha4	P5
165	EPHB3_EFNB3	fibroblasts|atrial_cm	0.008	1.09963185001446	Ephb3_Efnb3	Ephb3	Efnb3	P5
166	AGRN_NCAM1	fibroblasts|atrial_cm	0.008	0.389566811762726	Agrn_Ncam1	Agrn	Ncam1	P5
167	FGFR1_NCAM1	fibroblasts|atrial_cm	0.023	1.22342254993494	Fgfr1_Ncam1	Fgfr1	Ncam1	P5
168	EPHB3_EFNB1	fibroblasts|atrial_cm	0.025	1.07724299893246	Ephb3_Efnb1	Ephb3	Efnb1	P5
169	COL20A1_integrin_a1b1_complex	fibroblasts|atrial_cm	0.025	0.199122642013601	Col20a1_integrin_a1b1_complex	Col20a1	integrin_a1b1_complex	P5
170	FGF1_FGFR1	fibroblasts|atrial_cm	0.027	0.312665173558394	Fgf1_Fgfr1	Fgf1	Fgfr1	P5
171	EFNB2_EPHA4	fibroblasts|atrial_cm	9e-04	1.71896433575954	Efnb2_Epha4	Efnb2	Epha4	P7
172	NRG2_ERBB4	fibroblasts|atrial_cm	9e-04	0.882838655767251	Nrg2_Erbb4	Nrg2	Erbb4	P7
173	Noradrenaline_byDBH_ADRB1	fibroblasts|atrial_cm	9e-04	0.75702324650746	Noradrenaline_byDBH_Adrb1	Noradrenaline_byDBH	Adrb1	P7
174	AGRN_NCAM1	fibroblasts|atrial_cm	9e-04	0.718964335759539	Agrn_Ncam1	Agrn	Ncam1	P7
175	Noradrenaline_byDBH_ADRA1B	fibroblasts|atrial_cm	9e-04	0.711054321812066	Noradrenaline_byDBH_Adra1b	Noradrenaline_byDBH	Adra1b	P7
176	ERBB4_HBEGF	fibroblasts|atrial_cm	0.005	2.1940870521163	Erbb4_Hbegf	Erbb4	Hbegf	P7
177	EFNB2_EPHB4	fibroblasts|atrial_cm	0.007	0.677169938818245	Efnb2_Ephb4	Efnb2	Ephb4	P7
178	CDH2_CDH2	fibroblasts|atrial_cm	0.016	1.68032435684402	Cdh2_Cdh2	Cdh2	Cdh2	P7
179	VEGFA_KDR	fibroblasts|atrial_cm	0.021	0.623866861852698	Vegfa_Kdr	Vegfa	Kdr	P7
180	NECTIN2_NECTIN3	fibroblasts|atrial_cm	0.026	0.645240512645265	Nectin2_Nectin3	Nectin2	Nectin3	P7
181	EFNA1_EPHA4	fibroblasts|atrial_cm	9e-04	1.18776774704602	Efna1_Epha4	Efna1	Epha4	P9
