## Supplemental Tables for "Heterogeneity and Functional Analysis of Cardiac Fibroblasts in Heart Development": TableS9_Fibro_Ventricular_ligand_receptor_interaction.csv

	pair	clusters	pvalue	mean	interacting_pair_mus	mus_a	mus_b	stage
1	PLXNB2_PTN	fibroblasts|ventricular_cm	9e-04	1.98768467756676	Plxnb2_Ptn	Plxnb2	Ptn	E9.5
2	VCAM1_integrin_a9b1_complex	fibroblasts|ventricular_cm	9e-04	0.0468402542029724	Vcam1_integrin_a9b1_complex	Vcam1	integrin_a9b1_complex	E9.5
3	PDGFA_PDGFRA	fibroblasts|ventricular_cm	9e-04	-0.0203404482841755	Pdgfa_Pdgfra	Pdgfa	Pdgfra	E9.5
4	WNT5A_ANTXR1	fibroblasts|ventricular_cm	9e-04	-0.109358756036556	Wnt5a_Antxr1	Wnt5a	Antxr1	E9.5
5	PlexinA2_complex1_SEMA6A	fibroblasts|ventricular_cm	9e-04	-0.161653263478769	PlexinA2_complex1_Sema6a	PlexinA2_complex1	Sema6a	E9.5
6	GDF11_ANTXR1	fibroblasts|ventricular_cm	9e-04	-0.237863830098888	Gdf11_Antxr1	Gdf11	Antxr1	E9.5
7	RAreceptor_RARA_atRetinoicAcid_byALDH1A2	fibroblasts|ventricular_cm	9e-04	-1.2446850959549	RAreceptor_Rara_	RAreceptor_Rara	RAreceptor_Rara	E9.5
8	RAreceptor_RXRB_atRetinoicAcid_byALDH1A2	fibroblasts|ventricular_cm	9e-04	-1.27229732716276	RAreceptor_Rxrb_	RAreceptor_Rxrb	RAreceptor_Rxrb	E9.5
9	RAreceptor_RARB_atRetinoicAcid_byALDH1A2	fibroblasts|ventricular_cm	9e-04	-1.39592867633114	RAreceptor_Rarb_	RAreceptor_Rarb	RAreceptor_Rarb	E9.5
10	RAreceptor_RARB_RXRB_atRetinoicAcid_byALDH1A2	fibroblasts|ventricular_cm	9e-04	-1.39592867633114	RAreceptor_Rarb_Rxrb_	RAreceptor_Rarb_Rxrb	RAreceptor_Rarb_Rxrb	E9.5
11	CD44_SELE	fibroblasts|ventricular_cm	9e-04	-1.8520421186129	Cd44_Sele	Cd44	Sele	E9.5
12	FZD8_LRP6_WNT4	fibroblasts|ventricular_cm	9e-04	-2.98850436116217	Fzd8_Lrp6_Wnt4	Fzd8_Lrp6	Wnt4	E9.5
13	WNT5A_SFRP5	fibroblasts|ventricular_cm	0.003	0.407080775450501	Wnt5a_Sfrp5	Wnt5a	Sfrp5	E9.5
14	LRP6_DKK2	fibroblasts|ventricular_cm	0.004	-1.92686529536978	Lrp6_Dkk2	Lrp6	Dkk2	E9.5
15	FZD3_LRP6_WNT4	fibroblasts|ventricular_cm	0.005	-2.21759143507263	Fzd3_Lrp6_Wnt4	Fzd3_Lrp6	Wnt4	E9.5
16	NTN1_UNC5B	fibroblasts|ventricular_cm	0.006	-0.210896782498619	Ntn1_Unc5b	Ntn1	Unc5b	E9.5
17	FN1_integrin_aVb5_complex	fibroblasts|ventricular_cm	0.006	-0.935117148415146	Fn1_integrin_aVb5_complex	Fn1	integrin_aVb5_complex	E9.5
18	VCAM1_integrin_a4b1_complex	fibroblasts|ventricular_cm	0.007	-0.343732465205711	Vcam1_integrin_a4b1_complex	Vcam1	integrin_a4b1_complex	E9.5
19	FN1_integrin_a4b1_complex	fibroblasts|ventricular_cm	0.007	-1.16488438474178	Fn1_integrin_a4b1_complex	Fn1	integrin_a4b1_complex	E9.5
20	FZD2_LRP6_WNT4	fibroblasts|ventricular_cm	0.007	-1.96578428466209	Fzd2_Lrp6_Wnt4	Fzd2_Lrp6	Wnt4	E9.5
21	PTPRS_NTRK3	fibroblasts|ventricular_cm	0.007	-1.97709959788992	Ptprs_Ntrk3	Ptprs	Ntrk3	E9.5
22	EFNA2_EPHA3	fibroblasts|ventricular_cm	0.007	-2.76611193982572	Efna2_Epha3	Efna2	Epha3	E9.5
23	MDK_LRP1	fibroblasts|ventricular_cm	0.008	2.00827173796354	Mdk_Lrp1	Mdk	Lrp1	E9.5
24	AGRN_NCAM1	fibroblasts|ventricular_cm	0.008	-1.04692104738749	Agrn_Ncam1	Agrn	Ncam1	E9.5
25	FGFR1_NCAM1	fibroblasts|ventricular_cm	0.008	-1.08314123530025	Fgfr1_Ncam1	Fgfr1	Ncam1	E9.5
26	WNT2_SFRP5	fibroblasts|ventricular_cm	0.009	0.431890348286181	Wnt2_Sfrp5	Wnt2	Sfrp5	E9.5
27	FZD4_LRP6_WNT4	fibroblasts|ventricular_cm	0.009	-2.73696559416621	Fzd4_Lrp6_Wnt4	Fzd4_Lrp6	Wnt4	E9.5
28	AGRN_PTPRS	fibroblasts|ventricular_cm	0.011	-0.160040412510468	Agrn_Ptprs	Agrn	Ptprs	E9.5
29	PTN_PTPRS	fibroblasts|ventricular_cm	0.013	-0.248107861595691	Ptn_Ptprs	Ptn	Ptprs	E9.5
30	WNT2_SFRP1	fibroblasts|ventricular_cm	0.015	0.248534836138679	Wnt2_Sfrp1	Wnt2	Sfrp1	E9.5
31	WNT5A_SFRP1	fibroblasts|ventricular_cm	0.015	0.220329954879556	Wnt5a_Sfrp1	Wnt5a	Sfrp1	E9.5
32	EPHA4_EFNB1	fibroblasts|ventricular_cm	0.017	-0.732164607902385	Epha4_Efnb1	Epha4	Efnb1	E9.5
33	WNT5A_FRZB	fibroblasts|ventricular_cm	0.017	-2.05289494843213	Wnt5a_Frzb	Wnt5a	Frzb	E9.5
34	GDF11_TGFR_AVR2A	fibroblasts|ventricular_cm	0.02	-1.98850436116217	Gdf11_TGFR_AVR2A	Gdf11	TGFR_AVR2A	E9.5
35	EPHB2_EFNB1	fibroblasts|ventricular_cm	0.022	-1.12029423371771	Ephb2_Efnb1	Ephb2	Efnb1	E9.5
36	TGFB2_TGFbeta_receptor2	fibroblasts|ventricular_cm	0.022	-1.78587519464715	Tgfb2_TGFbeta_receptor2	Tgfb2	TGFbeta_receptor2	E9.5
37	IGF1R_enhancerComGPC3_IGF1	fibroblasts|ventricular_cm	0.023	-1.08008791132269	Igf1r_enhancerComGPC3_Igf1	Igf1r_enhancerComGPC3	Igf1	E9.5
38	TFRC_TF	fibroblasts|ventricular_cm	0.026	-0.924125133024872	Tfrc_Trf	Tfrc	Trf	E9.5
39	EPHB3_EFNB1	fibroblasts|ventricular_cm	0.027	-0.937878288092203	Ephb3_Efnb1	Ephb3	Efnb1	E9.5
40	TGFB2_TGFbeta_receptor1	fibroblasts|ventricular_cm	0.027	-1.78587519464715	Tgfb2_TGFbeta_receptor1	Tgfb2	TGFbeta_receptor1	E9.5
41	WNT2_FRZB	fibroblasts|ventricular_cm	0.027	-1.91593573521153	Wnt2_Frzb	Wnt2	Frzb	E9.5
42	FZD8_LRP6_WNT2	fibroblasts|ventricular_cm	0.028	0.172487515510134	Fzd8_Lrp6_Wnt2	Fzd8_Lrp6	Wnt2	E9.5
43	NPPB_NPR3	fibroblasts|ventricular_cm	0.029	0.831066510605073	Nppb_Npr3	Nppb	Npr3	E9.5
44	CD36_THBS2	fibroblasts|ventricular_cm	0.03	-2.73696559416621	Cd36_Thbs2	Cd36	Thbs2	E9.5
45	FZD3_LRP6_WNT2	fibroblasts|ventricular_cm	0.031	0.282143228781498	Fzd3_Lrp6_Wnt2	Fzd3_Lrp6	Wnt2	E9.5
46	VEGFA_EPHB2	fibroblasts|ventricular_cm	0.031	-1.62148837674627	Vegfa_Ephb2	Vegfa	Ephb2	E9.5
47	FZD2_LRP6_WNT2	fibroblasts|ventricular_cm	0.033	0.331131922217202	Fzd2_Lrp6_Wnt2	Fzd2_Lrp6	Wnt2	E9.5
48	NRP1_PGF	fibroblasts|ventricular_cm	0.035	-0.828793172581858	Nrp1_Pgf	Nrp1	Pgf	E9.5
49	FZD4_LRP6_WNT2	fibroblasts|ventricular_cm	0.036	0.202887833470143	Fzd4_Lrp6_Wnt2	Fzd4_Lrp6	Wnt2	E9.5
50	Cholesterol_byLIPA_RORA	fibroblasts|ventricular_cm	0.036	-2.20423305221761	Cholesterol_byLIPA_Rora	Cholesterol_byLIPA	Rora	E9.5
51	Cholesterol_byDHCR7_RORA	fibroblasts|ventricular_cm	0.037	-1.95455702923883	Cholesterol_byDHCR7_Rora	Cholesterol_byDHCR7	Rora	E9.5
52	WNT5A_EPHA7	fibroblasts|ventricular_cm	0.042	-0.575615328461903	Wnt5a_Epha7	Wnt5a	Epha7	E9.5
53	Cholesterol_byDHCR24_RORA	fibroblasts|ventricular_cm	0.044	-1.34739878240348	Cholesterol_byDHCR24_Rora	Cholesterol_byDHCR24	Rora	E9.5
54	EFNA2_EPHA7	fibroblasts|ventricular_cm	0.045	-0.810966175609983	Efna2_Epha7	Efna2	Epha7	E9.5
55	EFNA4_EPHA7	fibroblasts|ventricular_cm	0.045	-0.828793172581858	Efna4_Epha7	Efna4	Epha7	E9.5
56	EFNB2_EPHB4	fibroblasts|ventricular_cm	0.047	-1.8416629728329	Efnb2_Ephb4	Efnb2	Ephb4	E9.5
57	PLXNB2_PTN	fibroblasts|ventricular_cm	9e-04	2.19597745864259	Plxnb2_Ptn	Plxnb2	Ptn	E10.5
58	FGFR1_NCAM1	fibroblasts|ventricular_cm	9e-04	0.0468402542029724	Fgfr1_Ncam1	Fgfr1	Ncam1	E10.5
59	IGF1R_enhancerComGPC3_IGF1	fibroblasts|ventricular_cm	9e-04	-0.112474729258412	Igf1r_enhancerComGPC3_Igf1	Igf1r_enhancerComGPC3	Igf1	E10.5
60	PDGFA_PDGFRA	fibroblasts|ventricular_cm	9e-04	-0.364013496254377	Pdgfa_Pdgfra	Pdgfa	Pdgfra	E10.5
61	CD36_THBS2	fibroblasts|ventricular_cm	9e-04	-0.590744853315162	Cd36_Thbs2	Cd36	Thbs2	E10.5
62	BMP7_SLAMF1	fibroblasts|ventricular_cm	9e-04	-0.630393929968162	Bmp7_Slamf1	Bmp7	Slamf1	E10.5
63	TGFB2_TGFbeta_receptor1	fibroblasts|ventricular_cm	9e-04	-0.736965594166206	Tgfb2_TGFbeta_receptor1	Tgfb2	TGFbeta_receptor1	E10.5
64	COL4A6_integrin_a2b1_complex	fibroblasts|ventricular_cm	9e-04	-0.741782610463982	Col4a6_integrin_a2b1_complex	Col4a6	integrin_a2b1_complex	E10.5
65	EFNA2_EPHA3	fibroblasts|ventricular_cm	9e-04	-1.2446850959549	Efna2_Epha3	Efna2	Epha3	E10.5
66	Epinephrine_byPNMT_ADRA1A	fibroblasts|ventricular_cm	9e-04	-2.55639334852439	Epinephrine_byPNMT_Adra1a	Epinephrine_byPNMT	Adra1a	E10.5
67	NRP2_SEMA3F	fibroblasts|ventricular_cm	9e-04	-2.82623293226329	Nrp2_Sema3f	Nrp2	Sema3f	E10.5
68	CD44_SELE	fibroblasts|ventricular_cm	0.001	0.187767747046025	Cd44_Sele	Cd44	Sele	E10.5
69	FN1_integrin_a8b1_complex	fibroblasts|ventricular_cm	0.001	-0.0846703239869906	Fn1_integrin_a8b1_complex	Fn1	integrin_a8b1_complex	E10.5
70	FN1_integrin_aVb5_complex	fibroblasts|ventricular_cm	0.001	-0.37894449670026	Fn1_integrin_aVb5_complex	Fn1	integrin_aVb5_complex	E10.5
71	VEGFA_FLT1	fibroblasts|ventricular_cm	0.001	-0.894321922105463	Vegfa_Flt1	Vegfa	Flt1	E10.5
72	WNT5A_SFRP2	fibroblasts|ventricular_cm	0.001	-1.44614803181887	Wnt5a_Sfrp2	Wnt5a	Sfrp2	E10.5
73	AGRN_NCAM1	fibroblasts|ventricular_cm	0.002	0.141432790929296	Agrn_Ncam1	Agrn	Ncam1	E10.5
74	COL4A5_integrin_a1b1_complex	fibroblasts|ventricular_cm	0.003	0.408168370708106	Col4a5_integrin_a1b1_complex	Col4a5	integrin_a1b1_complex	E10.5
75	COL12A1_integrin_a1b1_complex	fibroblasts|ventricular_cm	0.003	0.190298791626595	Col12a1_integrin_a1b1_complex	Col12a1	integrin_a1b1_complex	E10.5
76	COL4A6_integrin_a1b1_complex	fibroblasts|ventricular_cm	0.003	0.172487515510134	Col4a6_integrin_a1b1_complex	Col4a6	integrin_a1b1_complex	E10.5
77	COL2A1_integrin_a1b1_complex	fibroblasts|ventricular_cm	0.004	0.842375488206288	Col2a1_integrin_a1b1_complex	Col2a1	integrin_a1b1_complex	E10.5
78	COL4A1_integrin_a1b1_complex	fibroblasts|ventricular_cm	0.004	0.802400040114839	Col4a1_integrin_a1b1_complex	Col4a1	integrin_a1b1_complex	E10.5
79	COL4A2_integrin_a1b1_complex	fibroblasts|ventricular_cm	0.004	0.611644543373662	Col4a2_integrin_a1b1_complex	Col4a2	integrin_a1b1_complex	E10.5
80	COL5A1_integrin_a1b1_complex	fibroblasts|ventricular_cm	0.004	0.209141397838592	Col5a1_integrin_a1b1_complex	Col5a1	integrin_a1b1_complex	E10.5
81	COL5A2_integrin_a1b1_complex	fibroblasts|ventricular_cm	0.004	0.173767067736706	Col5a2_integrin_a1b1_complex	Col5a2	integrin_a1b1_complex	E10.5
82	COL6A2_integrin_a1b1_complex	fibroblasts|ventricular_cm	0.004	0.136191386287144	Col6a2_integrin_a1b1_complex	Col6a2	integrin_a1b1_complex	E10.5
83	MDK_LRP1	fibroblasts|ventricular_cm	0.005	1.78659636189081	Mdk_Lrp1	Mdk	Lrp1	E10.5
84	COL18A1_integrin_a1b1_complex	fibroblasts|ventricular_cm	0.005	0.293958979028694	Col18a1_integrin_a1b1_complex	Col18a1	integrin_a1b1_complex	E10.5
85	COL1A1_integrin_a1b1_complex	fibroblasts|ventricular_cm	0.006	0.158337027167101	Col1a1_integrin_a1b1_complex	Col1a1	integrin_a1b1_complex	E10.5
86	COL3A1_integrin_a1b1_complex	fibroblasts|ventricular_cm	0.008	0.173767067736706	Col3a1_integrin_a1b1_complex	Col3a1	integrin_a1b1_complex	E10.5
87	VCAM1_integrin_a4b1_complex	fibroblasts|ventricular_cm	0.014	0.911499848861108	Vcam1_integrin_a4b1_complex	Vcam1	integrin_a4b1_complex	E10.5
88	FN1_integrin_a4b1_complex	fibroblasts|ventricular_cm	0.015	0.922958964236172	Fn1_integrin_a4b1_complex	Fn1	integrin_a4b1_complex	E10.5
89	LAMC1_integrin_a2b1_complex	fibroblasts|ventricular_cm	0.017	-0.260151897300673	Lamc1_integrin_a2b1_complex	Lamc1	integrin_a2b1_complex	E10.5
90	FN1_integrin_aVb1_complex	fibroblasts|ventricular_cm	0.017	-0.37894449670026	Fn1_integrin_aVb1_complex	Fn1	integrin_aVb1_complex	E10.5
91	COL2A1_integrin_a2b1_complex	fibroblasts|ventricular_cm	0.019	0.337996463515016	Col2a1_integrin_a2b1_complex	Col2a1	integrin_a2b1_complex	E10.5
92	ACVR_1B2B_receptor_GDF10	fibroblasts|ventricular_cm	0.019	-2.85725982788392	ACVR_1B2B_receptor_Gdf10	ACVR_1B2B_receptor	Gdf10	E10.5
93	COL4A5_integrin_a2b1_complex	fibroblasts|ventricular_cm	0.02	-0.325539348439741	Col4a5_integrin_a2b1_complex	Col4a5	integrin_a2b1_complex	E10.5
94	FTH1_SCARA5	fibroblasts|ventricular_cm	0.022	2.83471121580473	Fth1_Scara5	Fth1	Scara5	E10.5
95	COL4A2_integrin_a2b1_complex	fibroblasts|ventricular_cm	0.022	-0.00144341686966872	Col4a2_integrin_a2b1_complex	Col4a2	integrin_a2b1_complex	E10.5
96	CD44_FGFR2	fibroblasts|ventricular_cm	0.022	-1.40354186044101	Cd44_Fgfr2	Cd44	Fgfr2	E10.5
97	TIMP1_FGFR2	fibroblasts|ventricular_cm	0.022	-1.67576543772947	Timp1_Fgfr2	Timp1	Fgfr2	E10.5
98	COL4A1_integrin_a2b1_complex	fibroblasts|ventricular_cm	0.023	0.280956313831056	Col4a1_integrin_a2b1_complex	Col4a1	integrin_a2b1_complex	E10.5
99	FN1_integrin_a2b1_complex	fibroblasts|ventricular_cm	0.023	-0.220950447162541	Fn1_integrin_a2b1_complex	Fn1	integrin_a2b1_complex	E10.5
100	COL18A1_integrin_a2b1_complex	fibroblasts|ventricular_cm	0.023	-0.520769438793664	Col18a1_integrin_a2b1_complex	Col18a1	integrin_a2b1_complex	E10.5
101	COL5A1_integrin_a2b1_complex	fibroblasts|ventricular_cm	0.023	-0.673462651860048	Col5a1_integrin_a2b1_complex	Col5a1	integrin_a2b1_complex	E10.5
102	COL12A1_integrin_a2b1_complex	fibroblasts|ventricular_cm	0.023	-0.708396441969435	Col12a1_integrin_a2b1_complex	Col12a1	integrin_a2b1_complex	E10.5
103	COL3A1_integrin_a2b1_complex	fibroblasts|ventricular_cm	0.023	-0.739372091873301	Col3a1_integrin_a2b1_complex	Col3a1	integrin_a2b1_complex	E10.5
104	COL5A2_integrin_a2b1_complex	fibroblasts|ventricular_cm	0.023	-0.739372091873301	Col5a2_integrin_a2b1_complex	Col5a2	integrin_a2b1_complex	E10.5
105	COL1A1_integrin_a2b1_complex	fibroblasts|ventricular_cm	0.023	-0.768567591552035	Col1a1_integrin_a2b1_complex	Col1a1	integrin_a2b1_complex	E10.5
106	VCAM1_integrin_a9b1_complex	fibroblasts|ventricular_cm	0.023	-0.77349147019132	Vcam1_integrin_a9b1_complex	Vcam1	integrin_a9b1_complex	E10.5
107	COL6A2_integrin_a2b1_complex	fibroblasts|ventricular_cm	0.023	-0.810966175609983	Col6a2_integrin_a2b1_complex	Col6a2	integrin_a2b1_complex	E10.5
108	PTPRS_NTRK3	fibroblasts|ventricular_cm	0.026	-1.33278908751913	Ptprs_Ntrk3	Ptprs	Ntrk3	E10.5
109	GDF11_ANTXR1	fibroblasts|ventricular_cm	0.026	-2.02914634565952	Gdf11_Antxr1	Gdf11	Antxr1	E10.5
110	WNT5A_ANTXR1	fibroblasts|ventricular_cm	0.03	-1.51045706435753	Wnt5a_Antxr1	Wnt5a	Antxr1	E10.5
111	NTN1_UNC5B	fibroblasts|ventricular_cm	0.038	-0.894321922105463	Ntn1_Unc5b	Ntn1	Unc5b	E10.5
112	JAG1_NOTCH3	fibroblasts|ventricular_cm	0.041	-1.2584251525812	Jag1_Notch3	Jag1	Notch3	E10.5
113	EFNB2_EPHB4	fibroblasts|ventricular_cm	0.046	-1.48600402063299	Efnb2_Ephb4	Efnb2	Ephb4	E10.5
114	Desmosterol_byDHCR7_NR1H2	fibroblasts|ventricular_cm	0.046	-1.66200353648498	Desmosterol_byDHCR7_Nr1h2	Desmosterol_byDHCR7	Nr1h2	E10.5
115	PLXNB2_PTN	fibroblasts|ventricular_cm	9e-04	3.09912685203688	Plxnb2_Ptn	Plxnb2	Ptn	E11.5
116	LAMP1_FAM3C	fibroblasts|ventricular_cm	9e-04	0.841570637395517	Lamp1_Fam3c	Lamp1	Fam3c	E11.5
117	FN1_integrin_a4b1_complex	fibroblasts|ventricular_cm	9e-04	0.712815854437372	Fn1_integrin_a4b1_complex	Fn1	integrin_a4b1_complex	E11.5
118	VCAM1_integrin_a4b1_complex	fibroblasts|ventricular_cm	9e-04	0.656267534794289	Vcam1_integrin_a4b1_complex	Vcam1	integrin_a4b1_complex	E11.5
119	IGF1R_enhancerComGPC3_IGF1	fibroblasts|ventricular_cm	9e-04	0.652601217596519	Igf1r_enhancerComGPC3_Igf1	Igf1r_enhancerComGPC3	Igf1	E11.5
120	SFRP1_WNT5B	fibroblasts|ventricular_cm	9e-04	0.596458139558986	Sfrp1_Wnt5b	Sfrp1	Wnt5b	E11.5
121	PDGFA_PDGFRA	fibroblasts|ventricular_cm	9e-04	0.369606070031838	Pdgfa_Pdgfra	Pdgfa	Pdgfra	E11.5
122	WNT5A_EPHA7	fibroblasts|ventricular_cm	9e-04	0.108357178090419	Wnt5a_Epha7	Wnt5a	Epha7	E11.5
123	AGRN_NCAM1	fibroblasts|ventricular_cm	9e-04	-0.103146927103293	Agrn_Ncam1	Agrn	Ncam1	E11.5
124	FGFR1_NCAM1	fibroblasts|ventricular_cm	9e-04	-0.169744675832317	Fgfr1_Ncam1	Fgfr1	Ncam1	E11.5
125	EFNA2_EPHA7	fibroblasts|ventricular_cm	9e-04	-0.219269963523624	Efna2_Epha7	Efna2	Epha7	E11.5
126	EFNA5_EPHA7	fibroblasts|ventricular_cm	9e-04	-0.232768962976124	Efna5_Epha7	Efna5	Epha7	E11.5
127	WNT5A_SFRP2	fibroblasts|ventricular_cm	9e-04	-0.327348370671615	Wnt5a_Sfrp2	Wnt5a	Sfrp2	E11.5
128	SLIT2_ROBO2	fibroblasts|ventricular_cm	9e-04	-0.413115187147815	Slit2_Robo2	Slit2	Robo2	E11.5
129	FN1_integrin_a8b1_complex	fibroblasts|ventricular_cm	9e-04	-0.56277226108709	Fn1_integrin_a8b1_complex	Fn1	integrin_a8b1_complex	E11.5
130	TFRC_TF	fibroblasts|ventricular_cm	9e-04	-0.655171503002559	Tfrc_Trf	Tfrc	Trf	E11.5
131	WNT5A_FRZB	fibroblasts|ventricular_cm	9e-04	-1.1456053222469	Wnt5a_Frzb	Wnt5a	Frzb	E11.5
132	ADGRL1_NRG1	fibroblasts|ventricular_cm	9e-04	-1.27928375747887	Adgrl1_Nrg1	Adgrl1	Nrg1	E11.5
133	FZD2_LRP6_WNT11	fibroblasts|ventricular_cm	9e-04	-1.41503749927884	Fzd2_Lrp6_Wnt11	Fzd2_Lrp6	Wnt11	E11.5
134	PLXNB2_SEMA4C	fibroblasts|ventricular_cm	9e-04	-1.56064282152574	Plxnb2_Sema4c	Plxnb2	Sema4c	E11.5
135	CD44_FGFR2	fibroblasts|ventricular_cm	9e-04	-1.68965987938785	Cd44_Fgfr2	Cd44	Fgfr2	E11.5
136	FZD3_LRP6_WNT11	fibroblasts|ventricular_cm	9e-04	-1.87832144341175	Fzd3_Lrp6_Wnt11	Fzd3_Lrp6	Wnt11	E11.5
137	TIMP1_FGFR2	fibroblasts|ventricular_cm	9e-04	-1.97709959788992	Timp1_Fgfr2	Timp1	Fgfr2	E11.5
138	FZD8_LRP6_WNT11	fibroblasts|ventricular_cm	9e-04	-1.98279070996778	Fzd8_Lrp6_Wnt11	Fzd8_Lrp6	Wnt11	E11.5
139	FZD8_LRP6_WNT5B	fibroblasts|ventricular_cm	9e-04	-2.2584251525812	Fzd8_Lrp6_Wnt5b	Fzd8_Lrp6	Wnt5b	E11.5
140	NTN1_UNC5B	fibroblasts|ventricular_cm	0.001	-0.504304837375931	Ntn1_Unc5b	Ntn1	Unc5b	E11.5
141	BMPR1A_BMPR2_BMP4	fibroblasts|ventricular_cm	0.001	-0.768567591552035	Bmpr1a_Bmpr2_Bmp4	Bmpr1a_Bmpr2	Bmp4	E11.5
142	BMR1A_AVR2B_BMP4	fibroblasts|ventricular_cm	0.001	-0.910501849160897	BMR1A_AVR2B_Bmp4	BMR1A_AVR2B	Bmp4	E11.5
143	BMR1A_ACR2A_BMP4	fibroblasts|ventricular_cm	0.001	-1.15521264992094	BMR1A_ACR2A_Bmp4	BMR1A_ACR2A	Bmp4	E11.5
144	FZD2_LRP6_WNT5B	fibroblasts|ventricular_cm	0.001	-1.59946207041627	Fzd2_Lrp6_Wnt5b	Fzd2_Lrp6	Wnt5b	E11.5
145	FZD3_LRP6_WNT5B	fibroblasts|ventricular_cm	0.001	-2.13289427049735	Fzd3_Lrp6_Wnt5b	Fzd3_Lrp6	Wnt5b	E11.5
146	MDK_LRP1	fibroblasts|ventricular_cm	0.002	1.70398660386343	Mdk_Lrp1	Mdk	Lrp1	E11.5
147	COL4A1_integrin_a1b1_complex	fibroblasts|ventricular_cm	0.002	0.551885103471725	Col4a1_integrin_a1b1_complex	Col4a1	integrin_a1b1_complex	E11.5
148	SLIT2_ROBO1	fibroblasts|ventricular_cm	0.003	-0.729770092762002	Slit2_Robo1	Slit2	Robo1	E11.5
149	EPHA4_EFNB1	fibroblasts|ventricular_cm	0.004	-1.19759995988516	Epha4_Efnb1	Epha4	Efnb1	E11.5
150	EPHB3_EFNB1	fibroblasts|ventricular_cm	0.004	-1.36587144247496	Ephb3_Efnb1	Ephb3	Efnb1	E11.5
151	COL4A2_integrin_a1b1_complex	fibroblasts|ventricular_cm	0.006	0.228972569760161	Col4a2_integrin_a1b1_complex	Col4a2	integrin_a1b1_complex	E11.5
152	VCAM1_integrin_a9b1_complex	fibroblasts|ventricular_cm	0.007	-1.0086822430998	Vcam1_integrin_a9b1_complex	Vcam1	integrin_a9b1_complex	E11.5
153	NPPB_NPR3	fibroblasts|ventricular_cm	0.009	0.411426245726465	Nppb_Npr3	Nppb	Npr3	E11.5
154	COL2A1_integrin_a1b1_complex	fibroblasts|ventricular_cm	0.01	0.0384361816561079	Col2a1_integrin_a1b1_complex	Col2a1	integrin_a1b1_complex	E11.5
155	COL12A1_integrin_a1b1_complex	fibroblasts|ventricular_cm	0.014	-0.327348370671615	Col12a1_integrin_a1b1_complex	Col12a1	integrin_a1b1_complex	E11.5
156	EFNA2_EPHA3	fibroblasts|ventricular_cm	0.014	-1.88896868761126	Efna2_Epha3	Efna2	Epha3	E11.5
157	COL5A1_integrin_a1b1_complex	fibroblasts|ventricular_cm	0.015	-0.314732593483158	Col5a1_integrin_a1b1_complex	Col5a1	integrin_a1b1_complex	E11.5
158	WNT5A_ANTXR1	fibroblasts|ventricular_cm	0.016	-1.15842936260448	Wnt5a_Antxr1	Wnt5a	Antxr1	E11.5
159	COL4A6_integrin_a1b1_complex	fibroblasts|ventricular_cm	0.017	-0.352915787371046	Col4a6_integrin_a1b1_complex	Col4a6	integrin_a1b1_complex	E11.5
160	COL4A5_integrin_a1b1_complex	fibroblasts|ventricular_cm	0.018	0.0143552929770701	Col4a5_integrin_a1b1_complex	Col4a5	integrin_a1b1_complex	E11.5
161	Desmosterol_byDHCR7_NR1H2	fibroblasts|ventricular_cm	0.018	-1.67576543772947	Desmosterol_byDHCR7_Nr1h2	Desmosterol_byDHCR7	Nr1h2	E11.5
162	COL5A2_integrin_a1b1_complex	fibroblasts|ventricular_cm	0.02	-0.401634794676355	Col5a2_integrin_a1b1_complex	Col5a2	integrin_a1b1_complex	E11.5
163	COL18A1_integrin_a1b1_complex	fibroblasts|ventricular_cm	0.024	-0.377069649079823	Col18a1_integrin_a1b1_complex	Col18a1	integrin_a1b1_complex	E11.5
164	AGRN_PTPRS	fibroblasts|ventricular_cm	0.032	-0.599462070416271	Agrn_Ptprs	Agrn	Ptprs	E11.5
165	PLXNB2_PTN	fibroblasts|ventricular_cm	9e-04	4.17064616868597	Plxnb2_Ptn	Plxnb2	Ptn	E12.5
166	IGF1R_enhancerComGPC3_IGF1	fibroblasts|ventricular_cm	9e-04	0.863145542989399	Igf1r_enhancerComGPC3_Igf1	Igf1r_enhancerComGPC3	Igf1	E12.5
167	WNT5A_SFRP2	fibroblasts|ventricular_cm	9e-04	0.678071905112638	Wnt5a_Sfrp2	Wnt5a	Sfrp2	E12.5
168	PDGFA_PDGFRA	fibroblasts|ventricular_cm	9e-04	0.644317778337577	Pdgfa_Pdgfra	Pdgfa	Pdgfra	E12.5
169	AGRN_NCAM1	fibroblasts|ventricular_cm	9e-04	0.568518597792544	Agrn_Ncam1	Agrn	Ncam1	E12.5
170	NTN1_UNC5B	fibroblasts|ventricular_cm	9e-04	-0.189351252217354	Ntn1_Unc5b	Ntn1	Unc5b	E12.5
171	FN1_integrin_a8b1_complex	fibroblasts|ventricular_cm	9e-04	-0.360304766600418	Fn1_integrin_a8b1_complex	Fn1	integrin_a8b1_complex	E12.5
172	FN1_integrin_a4b1_complex	fibroblasts|ventricular_cm	9e-04	-0.407363571393423	Fn1_integrin_a4b1_complex	Fn1	integrin_a4b1_complex	E12.5
173	AGRN_PTPRS	fibroblasts|ventricular_cm	9e-04	-0.41119543298445	Agrn_Ptprs	Agrn	Ptprs	E12.5
174	BMPR1A_BMPR2_BMP4	fibroblasts|ventricular_cm	9e-04	-0.434402824145775	Bmpr1a_Bmpr2_Bmp4	Bmpr1a_Bmpr2	Bmp4	E12.5
175	WNT5A_EPHA7	fibroblasts|ventricular_cm	9e-04	-0.450084446378045	Wnt5a_Epha7	Wnt5a	Epha7	E12.5
176	SLIT2_ROBO2	fibroblasts|ventricular_cm	9e-04	-0.619270551496451	Slit2_Robo2	Slit2	Robo2	E12.5
177	EFNA5_EPHA7	fibroblasts|ventricular_cm	9e-04	-0.706041020971306	Efna5_Epha7	Efna5	Epha7	E12.5
178	VCAM1_integrin_a4b1_complex	fibroblasts|ventricular_cm	9e-04	-0.751465163861321	Vcam1_integrin_a4b1_complex	Vcam1	integrin_a4b1_complex	E12.5
179	BMR1A_AVR2B_BMP4	fibroblasts|ventricular_cm	9e-04	-0.77595972578207	BMR1A_AVR2B_Bmp4	BMR1A_AVR2B	Bmp4	E12.5
180	VCAM1_integrin_a9b1_complex	fibroblasts|ventricular_cm	9e-04	-0.778432211461591	Vcam1_integrin_a9b1_complex	Vcam1	integrin_a9b1_complex	E12.5
181	BMR1A_ACR2A_BMP4	fibroblasts|ventricular_cm	9e-04	-0.846843211938579	BMR1A_ACR2A_Bmp4	BMR1A_ACR2A	Bmp4	E12.5
182	TGFB2_TGFbeta_receptor2	fibroblasts|ventricular_cm	9e-04	-0.926865295369785	Tgfb2_TGFbeta_receptor2	Tgfb2	TGFbeta_receptor2	E12.5
183	WNT5A_FRZB	fibroblasts|ventricular_cm	9e-04	-1.0086822430998	Wnt5a_Frzb	Wnt5a	Frzb	E12.5
184	WNT5A_ANTXR1	fibroblasts|ventricular_cm	9e-04	-1.2584251525812	Wnt5a_Antxr1	Wnt5a	Antxr1	E12.5
185	VEGFA_EPHB2	fibroblasts|ventricular_cm	9e-04	-1.37706964907982	Vegfa_Ephb2	Vegfa	Ephb2	E12.5
186	JAM3_JAM3	fibroblasts|ventricular_cm	9e-04	-1.43050890804128	Jam3_Jam3	Jam3	Jam3	E12.5
187	FZD2_LRP6_WNT11	fibroblasts|ventricular_cm	9e-04	-1.44222232860507	Fzd2_Lrp6_Wnt11	Fzd2_Lrp6	Wnt11	E12.5
188	EFNB2_EPHB4	fibroblasts|ventricular_cm	9e-04	-1.44222232860507	Efnb2_Ephb4	Efnb2	Ephb4	E12.5
189	CD44_FGFR2	fibroblasts|ventricular_cm	9e-04	-1.63486740654747	Cd44_Fgfr2	Cd44	Fgfr2	E12.5
190	EPHA3_EFNA4	fibroblasts|ventricular_cm	9e-04	-1.8059129478837	Epha3_Efna4	Epha3	Efna4	E12.5
191	FZD3_LRP6_WNT11	fibroblasts|ventricular_cm	9e-04	-1.87832144341175	Fzd3_Lrp6_Wnt11	Fzd3_Lrp6	Wnt11	E12.5
192	TIMP1_FGFR2	fibroblasts|ventricular_cm	9e-04	-1.89432192210546	Timp1_Fgfr2	Timp1	Fgfr2	E12.5
193	FZD1_LRP6_WNT11	fibroblasts|ventricular_cm	9e-04	-1.90508835297453	Fzd1_Lrp6_Wnt11	Fzd1_Lrp6	Wnt11	E12.5
194	CD36_THBS2	fibroblasts|ventricular_cm	9e-04	-2.01158797427521	Cd36_Thbs2	Cd36	Thbs2	E12.5
195	FZD8_LRP6_WNT11	fibroblasts|ventricular_cm	9e-04	-2.07096652135414	Fzd8_Lrp6_Wnt11	Fzd8_Lrp6	Wnt11	E12.5
196	TGFB2_TGFbeta_receptor1	fibroblasts|ventricular_cm	0.001	-0.926865295369785	Tgfb2_TGFbeta_receptor1	Tgfb2	TGFbeta_receptor1	E12.5
197	EPHA3_EFNA5	fibroblasts|ventricular_cm	0.001	-1.50225991139091	Epha3_Efna5	Epha3	Efna5	E12.5
198	LAMP1_FAM3C	fibroblasts|ventricular_cm	0.003	0.49467161164755	Lamp1_Fam3c	Lamp1	Fam3c	E12.5
199	SLIT2_ROBO1	fibroblasts|ventricular_cm	0.017	-1.09234017214671	Slit2_Robo1	Slit2	Robo1	E12.5
200	EPHA4_EFNB1	fibroblasts|ventricular_cm	0.044	-1.81096617560998	Epha4_Efnb1	Epha4	Efnb1	E12.5
201	PLXNB2_PTN	fibroblasts|ventricular_cm	9e-04	4.61182156479038	Plxnb2_Ptn	Plxnb2	Ptn	E13.5
202	PDGFA_PDGFRA	fibroblasts|ventricular_cm	9e-04	0.780730036476377	Pdgfa_Pdgfra	Pdgfa	Pdgfra	E13.5
203	AGRN_NCAM1	fibroblasts|ventricular_cm	9e-04	0.413594082409175	Agrn_Ncam1	Agrn	Ncam1	E13.5
204	LAMP1_FAM3C	fibroblasts|ventricular_cm	9e-04	0.405992359675837	Lamp1_Fam3c	Lamp1	Fam3c	E13.5
205	IGF1R_enhancerComGPC3_IGF1	fibroblasts|ventricular_cm	9e-04	0.102993993323326	Igf1r_enhancerComGPC3_Igf1	Igf1r_enhancerComGPC3	Igf1	E13.5
206	IGF2_IGF1R	fibroblasts|ventricular_cm	9e-04	-0.0335695326937018	Igf2_Igf1r	Igf2	Igf1r	E13.5
207	FN1_integrin_a8b1_complex	fibroblasts|ventricular_cm	9e-04	-0.0892673380970874	Fn1_integrin_a8b1_complex	Fn1	integrin_a8b1_complex	E13.5
208	AGRN_PTPRS	fibroblasts|ventricular_cm	9e-04	-0.397828209246621	Agrn_Ptprs	Agrn	Ptprs	E13.5
209	NTN1_UNC5B	fibroblasts|ventricular_cm	9e-04	-0.45205668870965	Ntn1_Unc5b	Ntn1	Unc5b	E13.5
210	BMPR1A_BMPR2_BMP4	fibroblasts|ventricular_cm	9e-04	-0.696657605512669	Bmpr1a_Bmpr2_Bmp4	Bmpr1a_Bmpr2	Bmp4	E13.5
211	WNT5A_EPHA7	fibroblasts|ventricular_cm	9e-04	-0.800877357986399	Wnt5a_Epha7	Wnt5a	Epha7	E13.5
212	VCAM1_integrin_a4b1_complex	fibroblasts|ventricular_cm	9e-04	-0.808437349299244	Vcam1_integrin_a4b1_complex	Vcam1	integrin_a4b1_complex	E13.5
213	EFNA5_EPHA7	fibroblasts|ventricular_cm	9e-04	-0.841662972832899	Efna5_Epha7	Efna5	Epha7	E13.5
214	TGFB2_TGFbeta_receptor1	fibroblasts|ventricular_cm	9e-04	-1.06793882865658	Tgfb2_TGFbeta_receptor1	Tgfb2	TGFbeta_receptor1	E13.5
215	TGFB2_TGFbeta_receptor2	fibroblasts|ventricular_cm	9e-04	-1.14241704461585	Tgfb2_TGFbeta_receptor2	Tgfb2	TGFbeta_receptor2	E13.5
216	BMR1A_AVR2B_BMP4	fibroblasts|ventricular_cm	9e-04	-1.14880066140671	BMR1A_AVR2B_Bmp4	BMR1A_AVR2B	Bmp4	E13.5
217	VCAM1_integrin_a9b1_complex	fibroblasts|ventricular_cm	9e-04	-1.23786383009889	Vcam1_integrin_a9b1_complex	Vcam1	integrin_a9b1_complex	E13.5
218	CD36_THBS2	fibroblasts|ventricular_cm	9e-04	-1.27229732716276	Cd36_Thbs2	Cd36	Thbs2	E13.5
219	FZD2_LRP6_WNT11	fibroblasts|ventricular_cm	9e-04	-1.46992925777492	Fzd2_Lrp6_Wnt11	Fzd2_Lrp6	Wnt11	E13.5
220	WNT5A_FRZB	fibroblasts|ventricular_cm	9e-04	-1.53115605702536	Wnt5a_Frzb	Wnt5a	Frzb	E13.5
221	WNT5A_ANTXR1	fibroblasts|ventricular_cm	9e-04	-1.74661576419993	Wnt5a_Antxr1	Wnt5a	Antxr1	E13.5
222	CD44_FGFR2	fibroblasts|ventricular_cm	9e-04	-1.82623293226329	Cd44_Fgfr2	Cd44	Fgfr2	E13.5
223	FZD3_LRP6_WNT11	fibroblasts|ventricular_cm	9e-04	-1.98279070996778	Fzd3_Lrp6_Wnt11	Fzd3_Lrp6	Wnt11	E13.5
224	FZD1_LRP6_WNT11	fibroblasts|ventricular_cm	9e-04	-2.04097178105631	Fzd1_Lrp6_Wnt11	Fzd1_Lrp6	Wnt11	E13.5
225	TIMP1_FGFR2	fibroblasts|ventricular_cm	9e-04	-2.19099722506091	Timp1_Fgfr2	Timp1	Fgfr2	E13.5
226	JAM3_JAM3	fibroblasts|ventricular_cm	0.001	-1.79585928321977	Jam3_Jam3	Jam3	Jam3	E13.5
227	FN1_integrin_a4b1_complex	fibroblasts|ventricular_cm	0.002	-0.533242384273829	Fn1_integrin_a4b1_complex	Fn1	integrin_a4b1_complex	E13.5
228	COL2A1_integrin_a1b1_complex	fibroblasts|ventricular_cm	0.004	-0.330973234490369	Col2a1_integrin_a1b1_complex	Col2a1	integrin_a1b1_complex	E13.5
229	COL4A5_integrin_a1b1_complex	fibroblasts|ventricular_cm	0.005	-0.0203404482841755	Col4a5_integrin_a1b1_complex	Col4a5	integrin_a1b1_complex	E13.5
230	COL4A6_integrin_a1b1_complex	fibroblasts|ventricular_cm	0.007	-0.438307278601691	Col4a6_integrin_a1b1_complex	Col4a6	integrin_a1b1_complex	E13.5
231	FN1_integrin_aVb1_complex	fibroblasts|ventricular_cm	0.01	-0.422752464406849	Fn1_integrin_aVb1_complex	Fn1	integrin_aVb1_complex	E13.5
232	FN1_integrin_aVb5_complex	fibroblasts|ventricular_cm	0.01	-0.422752464406849	Fn1_integrin_aVb5_complex	Fn1	integrin_aVb5_complex	E13.5
233	COL12A1_integrin_a1b1_complex	fibroblasts|ventricular_cm	0.011	-0.413115187147815	Col12a1_integrin_a1b1_complex	Col12a1	integrin_a1b1_complex	E13.5
234	COL4A2_integrin_a1b1_complex	fibroblasts|ventricular_cm	0.039	0.108357178090419	Col4a2_integrin_a1b1_complex	Col4a2	integrin_a1b1_complex	E13.5
235	PLXNB2_PTN	fibroblasts|ventricular_cm	9e-04	4.56900492681818	Plxnb2_Ptn	Plxnb2	Ptn	E14.5
236	PDGFA_PDGFRA	fibroblasts|ventricular_cm	9e-04	0.577247535593151	Pdgfa_Pdgfra	Pdgfa	Pdgfra	E14.5
237	AGRN_NCAM1	fibroblasts|ventricular_cm	9e-04	0.130930869826449	Agrn_Ncam1	Agrn	Ncam1	E14.5
238	COL4A5_integrin_a1b1_complex	fibroblasts|ventricular_cm	9e-04	0.0496307677246004	Col4a5_integrin_a1b1_complex	Col4a5	integrin_a1b1_complex	E14.5
239	COL4A2_integrin_a1b1_complex	fibroblasts|ventricular_cm	9e-04	0.0328061450832415	Col4a2_integrin_a1b1_complex	Col4a2	integrin_a1b1_complex	E14.5
240	AGRN_PTPRS	fibroblasts|ventricular_cm	9e-04	-0.0800879113226919	Agrn_Ptprs	Agrn	Ptprs	E14.5
241	NRP1_VEGFA	fibroblasts|ventricular_cm	9e-04	-0.136061549576028	Nrp1_Vegfa	Nrp1	Vegfa	E14.5
242	NRP1_PGF	fibroblasts|ventricular_cm	9e-04	-0.254977850962736	Nrp1_Pgf	Nrp1	Pgf	E14.5
243	NTN1_UNC5B	fibroblasts|ventricular_cm	9e-04	-0.360304766600418	Ntn1_Unc5b	Ntn1	Unc5b	E14.5
244	IGF1R_enhancerComGPC3_IGF1	fibroblasts|ventricular_cm	9e-04	-0.522840788813359	Igf1r_enhancerComGPC3_Igf1	Igf1r_enhancerComGPC3	Igf1	E14.5
245	CD36_THBS2	fibroblasts|ventricular_cm	9e-04	-0.63710935733414	Cd36_Thbs2	Cd36	Thbs2	E14.5
246	WNT5A_EPHA7	fibroblasts|ventricular_cm	9e-04	-0.83650126771712	Wnt5a_Epha7	Wnt5a	Epha7	E14.5
247	EFNA5_EPHA7	fibroblasts|ventricular_cm	9e-04	-0.902389203373578	Efna5_Epha7	Efna5	Epha7	E14.5
248	BMPR1A_BMPR2_BMP4	fibroblasts|ventricular_cm	9e-04	-1.15200309344505	Bmpr1a_Bmpr2_Bmp4	Bmpr1a_Bmpr2	Bmp4	E14.5
249	VEGFA_EPHB2	fibroblasts|ventricular_cm	9e-04	-1.50635266602479	Vegfa_Ephb2	Vegfa	Ephb2	E14.5
250	CD44_FGFR2	fibroblasts|ventricular_cm	9e-04	-1.57346686188333	Cd44_Fgfr2	Cd44	Fgfr2	E14.5
251	WNT5A_ANTXR1	fibroblasts|ventricular_cm	9e-04	-1.70368943929191	Wnt5a_Antxr1	Wnt5a	Antxr1	E14.5
252	WNT5A_SFRP2	fibroblasts|ventricular_cm	9e-04	-1.74178261046398	Wnt5a_Sfrp2	Wnt5a	Sfrp2	E14.5
253	WNT5A_FRZB	fibroblasts|ventricular_cm	9e-04	-1.78587519464715	Wnt5a_Frzb	Wnt5a	Frzb	E14.5
254	NECTIN2_NECTIN3	fibroblasts|ventricular_cm	0.002	-1.09234017214671	Nectin2_Nectin3	Nectin2	Nectin3	E14.5
255	JAM3_JAM3	fibroblasts|ventricular_cm	0.002	-1.9105018491609	Jam3_Jam3	Jam3	Jam3	E14.5
256	COL4A1_integrin_a1b1_complex	fibroblasts|ventricular_cm	0.01	0.243669080966863	Col4a1_integrin_a1b1_complex	Col4a1	integrin_a1b1_complex	E14.5
257	PLXNB2_PTN	fibroblasts|ventricular_cm	9e-04	4.20633064787105	Plxnb2_Ptn	Plxnb2	Ptn	E15.5
258	PDGFA_PDGFRA	fibroblasts|ventricular_cm	9e-04	0.626672752605993	Pdgfa_Pdgfra	Pdgfa	Pdgfra	E15.5
259	CD36_THBS2	fibroblasts|ventricular_cm	9e-04	0.00719550140420377	Cd36_Thbs2	Cd36	Thbs2	E15.5
260	NRP1_PGF	fibroblasts|ventricular_cm	9e-04	-0.00433459026389113	Nrp1_Pgf	Nrp1	Pgf	E15.5
261	NRP1_VEGFA	fibroblasts|ventricular_cm	9e-04	-0.118726938570751	Nrp1_Vegfa	Nrp1	Vegfa	E15.5
262	AGRN_PTPRS	fibroblasts|ventricular_cm	9e-04	-0.15360697914764	Agrn_Ptprs	Agrn	Ptprs	E15.5
263	IGF1R_enhancerComGPC3_IGF1	fibroblasts|ventricular_cm	9e-04	-0.282789700980404	Igf1r_enhancerComGPC3_Igf1	Igf1r_enhancerComGPC3	Igf1	E15.5
264	NTN1_UNC5B	fibroblasts|ventricular_cm	9e-04	-0.720231578406405	Ntn1_Unc5b	Ntn1	Unc5b	E15.5
265	EFNA5_EPHA7	fibroblasts|ventricular_cm	9e-04	-0.865121945656888	Efna5_Epha7	Efna5	Epha7	E15.5
266	FTH1_SCARA5	fibroblasts|ventricular_cm	0.002	3.52631925781714	Fth1_Scara5	Fth1	Scara5	E15.5
267	NECTIN2_NECTIN3	fibroblasts|ventricular_cm	0.002	-1.35475948735473	Nectin2_Nectin3	Nectin2	Nectin3	E15.5
268	PLXNB2_PTN	fibroblasts|ventricular_cm	9e-04	4.08389412562431	Plxnb2_Ptn	Plxnb2	Ptn	E16.5
269	CD36_THBS2	fibroblasts|ventricular_cm	9e-04	0.663572335417523	Cd36_Thbs2	Cd36	Thbs2	E16.5
270	PDGFA_PDGFRA	fibroblasts|ventricular_cm	9e-04	0.360645202460216	Pdgfa_Pdgfra	Pdgfa	Pdgfra	E16.5
271	NRP1_PGF	fibroblasts|ventricular_cm	9e-04	-0.237863830098888	Nrp1_Pgf	Nrp1	Pgf	E16.5
272	NTN1_UNC5B	fibroblasts|ventricular_cm	9e-04	-0.341902794648628	Ntn1_Unc5b	Ntn1	Unc5b	E16.5
273	NECTIN2_NECTIN3	fibroblasts|ventricular_cm	9e-04	-1.32192809488736	Nectin2_Nectin3	Nectin2	Nectin3	E16.5
274	COL4A5_integrin_a1b1_complex	fibroblasts|ventricular_cm	0.001	-0.0247366783215064	Col4a5_integrin_a1b1_complex	Col4a5	integrin_a1b1_complex	E16.5
275	EFNA5_EPHA7	fibroblasts|ventricular_cm	0.002	-1.43050890804128	Efna5_Epha7	Efna5	Epha7	E16.5
276	BMPR1A_BMPR2_BMP4	fibroblasts|ventricular_cm	0.008	-1.45008444637804	Bmpr1a_Bmpr2_Bmp4	Bmpr1a_Bmpr2	Bmp4	E16.5
277	IGF2_IGF1R	fibroblasts|ventricular_cm	0.014	-0.564904848379903	Igf2_Igf1r	Igf2	Igf1r	E16.5
278	LAMP1_FAM3C	fibroblasts|ventricular_cm	0.015	0.337996463515016	Lamp1_Fam3c	Lamp1	Fam3c	E16.5
279	FTH1_SCARA5	fibroblasts|ventricular_cm	9e-04	3.70752479089961	Fth1_Scara5	Fth1	Scara5	E17.5
280	PLXNB2_PTN	fibroblasts|ventricular_cm	9e-04	3.69721780342278	Plxnb2_Ptn	Plxnb2	Ptn	E17.5
281	PDGFA_PDGFRA	fibroblasts|ventricular_cm	9e-04	0.391767719955997	Pdgfa_Pdgfra	Pdgfa	Pdgfra	E17.5
282	CD36_THBS2	fibroblasts|ventricular_cm	9e-04	0.206643223983395	Cd36_Thbs2	Cd36	Thbs2	E17.5
283	COL4A5_integrin_a1b1_complex	fibroblasts|ventricular_cm	9e-04	-0.0159575739029762	Col4a5_integrin_a1b1_complex	Col4a5	integrin_a1b1_complex	E17.5
284	NRP1_PGF	fibroblasts|ventricular_cm	9e-04	-0.182786075741673	Nrp1_Pgf	Nrp1	Pgf	E17.5
285	NTN1_UNC5B	fibroblasts|ventricular_cm	9e-04	-0.543719518489275	Ntn1_Unc5b	Ntn1	Unc5b	E17.5
286	AGRN_PTPRS	fibroblasts|ventricular_cm	9e-04	-1.0350469470992	Agrn_Ptprs	Agrn	Ptprs	E17.5
287	PLXNB2_PTN	fibroblasts|ventricular_cm	9e-04	3.60880924267552	Plxnb2_Ptn	Plxnb2	Ptn	E18
288	FTH1_SCARA5	fibroblasts|ventricular_cm	9e-04	3.58736499093646	Fth1_Scara5	Fth1	Scara5	E18
289	PDGFA_PDGFRA	fibroblasts|ventricular_cm	9e-04	0.58014548442338	Pdgfa_Pdgfra	Pdgfa	Pdgfra	E18
290	NPPB_NPR2	fibroblasts|ventricular_cm	9e-04	0.538041453333664	Nppb_Npr2	Nppb	Npr2	E18
291	LAMP1_FAM3C	fibroblasts|ventricular_cm	9e-04	0.376290383337052	Lamp1_Fam3c	Lamp1	Fam3c	E18
292	CD36_THBS2	fibroblasts|ventricular_cm	9e-04	0.167357927738514	Cd36_Thbs2	Cd36	Thbs2	E18
293	COL4A5_integrin_a1b1_complex	fibroblasts|ventricular_cm	9e-04	0.144046369616707	Col4a5_integrin_a1b1_complex	Col4a5	integrin_a1b1_complex	E18
294	NRP1_PGF	fibroblasts|ventricular_cm	9e-04	-0.260151897300673	Nrp1_Pgf	Nrp1	Pgf	E18
295	NTN1_UNC5B	fibroblasts|ventricular_cm	9e-04	-0.63710935733414	Ntn1_Unc5b	Ntn1	Unc5b	E18
296	AGRN_PTPRS	fibroblasts|ventricular_cm	9e-04	-0.698997743967186	Agrn_Ptprs	Agrn	Ptprs	E18
297	IGF1R_enhancerComGPC3_IGF1	fibroblasts|ventricular_cm	9e-04	-0.932361283124637	Igf1r_enhancerComGPC3_Igf1	Igf1r_enhancerComGPC3	Igf1	E18
298	NECTIN2_NECTIN3	fibroblasts|ventricular_cm	9e-04	-1.44222232860507	Nectin2_Nectin3	Nectin2	Nectin3	E18
299	EPHA4_EFNB1	fibroblasts|ventricular_cm	9e-04	-1.61705613043101	Epha4_Efnb1	Epha4	Efnb1	E18
300	BMPR1A_BMPR2_BMP4	fibroblasts|ventricular_cm	9e-04	-1.66200353648498	Bmpr1a_Bmpr2_Bmp4	Bmpr1a_Bmpr2	Bmp4	E18
301	EFNA5_EPHA7	fibroblasts|ventricular_cm	9e-04	-1.66657626627481	Efna5_Epha7	Efna5	Epha7	E18
302	PLXNB2_SEMA4C	fibroblasts|ventricular_cm	9e-04	-1.81096617560998	Plxnb2_Sema4c	Plxnb2	Sema4c	E18
303	JAM3_JAM3	fibroblasts|ventricular_cm	9e-04	-2.13289427049735	Jam3_Jam3	Jam3	Jam3	E18
304	PlexinA2_complex1_SEMA6A	fibroblasts|ventricular_cm	9e-04	-2.15200309344505	PlexinA2_complex1_Sema6a	PlexinA2_complex1	Sema6a	E18
305	TGFB2_TGFbeta_receptor1	fibroblasts|ventricular_cm	0.005	-1.97709959788992	Tgfb2_TGFbeta_receptor1	Tgfb2	TGFbeta_receptor1	E18
306	PLXNB2_PTN	fibroblasts|ventricular_cm	9e-04	3.53642596278788	Plxnb2_Ptn	Plxnb2	Ptn	P0
307	NR3C1_CCL7	fibroblasts|ventricular_cm	9e-04	0.813114191346289	Nr3c1_Ccl7	Nr3c1	Ccl7	P0
308	CD36_THBS2	fibroblasts|ventricular_cm	9e-04	0.752748591407134	Cd36_Thbs2	Cd36	Thbs2	P0
309	COL4A5_integrin_a1b1_complex	fibroblasts|ventricular_cm	9e-04	0.506906554580693	Col4a5_integrin_a1b1_complex	Col4a5	integrin_a1b1_complex	P0
310	PDGFA_PDGFRA	fibroblasts|ventricular_cm	9e-04	0.0565835283663675	Pdgfa_Pdgfra	Pdgfa	Pdgfra	P0
311	NTN1_UNC5B	fibroblasts|ventricular_cm	9e-04	-0.22431729826094	Ntn1_Unc5b	Ntn1	Unc5b	P0
312	NECTIN2_NECTIN3	fibroblasts|ventricular_cm	9e-04	-0.800877357986399	Nectin2_Nectin3	Nectin2	Nectin3	P0
313	NRP1_PGF	fibroblasts|ventricular_cm	9e-04	-0.943416471633633	Nrp1_Pgf	Nrp1	Pgf	P0
314	BMPR1A_BMPR2_BMP4	fibroblasts|ventricular_cm	9e-04	-1.08926733809709	Bmpr1a_Bmpr2_Bmp4	Bmpr1a_Bmpr2	Bmp4	P0
315	COL6A2_integrin_a1b1_complex	fibroblasts|ventricular_cm	0.005	0.321928094887362	Col6a2_integrin_a1b1_complex	Col6a2	integrin_a1b1_complex	P0
316	EFNA5_EPHA7	fibroblasts|ventricular_cm	0.009	-2.2584251525812	Efna5_Epha7	Efna5	Epha7	P0
317	LAMP1_FAM3C	fibroblasts|ventricular_cm	0.043	0.257010618206024	Lamp1_Fam3c	Lamp1	Fam3c	P0
318	PLXNB2_PTN	fibroblasts|ventricular_cm	9e-04	3.61894338330183	Plxnb2_Ptn	Plxnb2	Ptn	P1
319	CDH2_CDH2	fibroblasts|ventricular_cm	9e-04	1.26663664251399	Cdh2_Cdh2	Cdh2	Cdh2	P1
320	CD36_THBS2	fibroblasts|ventricular_cm	9e-04	1.17504548611091	Cd36_Thbs2	Cd36	Thbs2	P1
321	COL4A5_integrin_a1b1_complex	fibroblasts|ventricular_cm	9e-04	0.664482840364683	Col4a5_integrin_a1b1_complex	Col4a5	integrin_a1b1_complex	P1
322	PDGFA_PDGFRA	fibroblasts|ventricular_cm	9e-04	0.155749232677945	Pdgfa_Pdgfra	Pdgfa	Pdgfra	P1
323	NTN1_UNC5B	fibroblasts|ventricular_cm	9e-04	-0.320125852253377	Ntn1_Unc5b	Ntn1	Unc5b	P1
324	FGF1_FGFR1	fibroblasts|ventricular_cm	9e-04	-0.780908941753803	Fgf1_Fgfr1	Fgf1	Fgfr1	P1
325	IGF1R_enhancerComGPC3_IGF1	fibroblasts|ventricular_cm	0.048	-0.386468347082073	Igf1r_enhancerComGPC3_Igf1	Igf1r_enhancerComGPC3	Igf1	P1
326	PLXNB2_PTN	fibroblasts|ventricular_cm	9e-04	3.3138262963904	Plxnb2_Ptn	Plxnb2	Ptn	P2
327	CD36_THBS2	fibroblasts|ventricular_cm	9e-04	0.852797892818771	Cd36_Thbs2	Cd36	Thbs2	P2
328	COL4A5_integrin_a1b1_complex	fibroblasts|ventricular_cm	9e-04	0.505890929729957	Col4a5_integrin_a1b1_complex	Col4a5	integrin_a1b1_complex	P2
329	PDGFA_PDGFRA	fibroblasts|ventricular_cm	9e-04	0.242450073677701	Pdgfa_Pdgfra	Pdgfa	Pdgfra	P2
330	COL4A6_integrin_a1b1_complex	fibroblasts|ventricular_cm	9e-04	0.130930869826449	Col4a6_integrin_a1b1_complex	Col4a6	integrin_a1b1_complex	P2
331	NTN1_UNC5B	fibroblasts|ventricular_cm	9e-04	-0.351074440546879	Ntn1_Unc5b	Ntn1	Unc5b	P2
332	FGF1_FGFR1	fibroblasts|ventricular_cm	9e-04	-0.630393929968162	Fgf1_Fgfr1	Fgf1	Fgfr1	P2
333	PVR_NECTIN3	fibroblasts|ventricular_cm	9e-04	-1.59509687785487	Pvr_Nectin3	Pvr	Nectin3	P2
334	PlexinA2_complex1_SEMA6A	fibroblasts|ventricular_cm	9e-04	-1.76611193982572	PlexinA2_complex1_Sema6a	PlexinA2_complex1	Sema6a	P2
335	BMR1A_ACR2A_BMP4	fibroblasts|ventricular_cm	9e-04	-1.86249647625006	BMR1A_ACR2A_Bmp4	BMR1A_ACR2A	Bmp4	P2
336	Cholesterol_byDHCR24_RORA	fibroblasts|ventricular_cm	0.001	-1.63039392996816	Cholesterol_byDHCR24_Rora	Cholesterol_byDHCR24	Rora	P2
337	EPHB3_EFNB1	fibroblasts|ventricular_cm	0.001	-1.66657626627481	Ephb3_Efnb1	Ephb3	Efnb1	P2
338	AGRN_PTPRS	fibroblasts|ventricular_cm	0.003	-0.508403405589552	Agrn_Ptprs	Agrn	Ptprs	P2
339	IGF2_IGF1R	fibroblasts|ventricular_cm	0.012	-0.625934281777462	Igf2_Igf1r	Igf2	Igf1r	P2
340	NPPA_NPR2	fibroblasts|ventricular_cm	0.015	6.87713072876566	Nppa_Npr2	Nppa	Npr2	P2
341	PLXNB2_PTN	fibroblasts|ventricular_cm	9e-04	3.41467678042689	Plxnb2_Ptn	Plxnb2	Ptn	P3
342	CD36_THBS2	fibroblasts|ventricular_cm	9e-04	1.09220743809709	Cd36_Thbs2	Cd36	Thbs2	P3
343	NTN1_UNC5B	fibroblasts|ventricular_cm	9e-04	0.00432160595009347	Ntn1_Unc5b	Ntn1	Unc5b	P3
344	FGF1_FGFR1	fibroblasts|ventricular_cm	9e-04	-0.172993990361023	Fgf1_Fgfr1	Fgf1	Fgfr1	P3
345	BMR1A_ACR2A_BMP4	fibroblasts|ventricular_cm	9e-04	-1.25153876699596	BMR1A_ACR2A_Bmp4	BMR1A_ACR2A	Bmp4	P3
346	PDGFA_PDGFRA	fibroblasts|ventricular_cm	0.001	0.162210036314307	Pdgfa_Pdgfra	Pdgfa	Pdgfra	P3
347	COL4A5_integrin_a1b1_complex	fibroblasts|ventricular_cm	0.004	0.181420640280142	Col4a5_integrin_a1b1_complex	Col4a5	integrin_a1b1_complex	P3
348	BMR1A_ACR2A_BMP6	fibroblasts|ventricular_cm	0.012	-2.20423305221761	BMR1A_ACR2A_Bmp6	BMR1A_ACR2A	Bmp6	P3
349	PlexinA2_complex1_SEMA6A	fibroblasts|ventricular_cm	0.019	-1.612637459164	PlexinA2_complex1_Sema6a	PlexinA2_complex1	Sema6a	P3
350	EFNA5_EPHA7	fibroblasts|ventricular_cm	0.02	-1.3040061868901	Efna5_Epha7	Efna5	Epha7	P3
351	IGF1R_enhancerComGPC3_IGF1	fibroblasts|ventricular_cm	0.033	-0.41119543298445	Igf1r_enhancerComGPC3_Igf1	Igf1r_enhancerComGPC3	Igf1	P3
352	PLXNB2_PTN	fibroblasts|ventricular_cm	9e-04	2.88557436437143	Plxnb2_Ptn	Plxnb2	Ptn	P4
353	CD74_APP	fibroblasts|ventricular_cm	9e-04	1.05032755355842	Cd74_App	Cd74	App	P4
354	CD74_COPA	fibroblasts|ventricular_cm	9e-04	-0.254977850962736	Cd74_Copa	Cd74	Copa	P4
355	GDF11_ANTXR1	fibroblasts|ventricular_cm	9e-04	-0.265344566520995	Gdf11_Antxr1	Gdf11	Antxr1	P4
356	CD36_THBS2	fibroblasts|ventricular_cm	0.001	0.916094422938358	Cd36_Thbs2	Cd36	Thbs2	P4
357	BMR1A_AVR2B_BMP4	fibroblasts|ventricular_cm	0.002	-0.982790709967777	BMR1A_AVR2B_Bmp4	BMR1A_AVR2B	Bmp4	P4
358	PDGFA_PDGFRA	fibroblasts|ventricular_cm	0.003	0.474046599319306	Pdgfa_Pdgfra	Pdgfa	Pdgfra	P4
359	Cholesterol_byDHCR24_RORA	fibroblasts|ventricular_cm	0.003	-0.77595972578207	Cholesterol_byDHCR24_Rora	Cholesterol_byDHCR24	Rora	P4
360	COL4A6_integrin_a1b1_complex	fibroblasts|ventricular_cm	0.006	-0.345564459154601	Col4a6_integrin_a1b1_complex	Col4a6	integrin_a1b1_complex	P4
361	FGF1_FGFR1	fibroblasts|ventricular_cm	0.007	-0.545824106814198	Fgf1_Fgfr1	Fgf1	Fgfr1	P4
362	EGF_NRG1	fibroblasts|ventricular_cm	0.028	-2.08314123530025	Egf_Nrg1	Egf	Nrg1	P4
363	CD74_MIF	fibroblasts|ventricular_cm	0.031	0.786596361890807	Cd74_Mif	Cd74	Mif	P4
364	CD74_MIF	fibroblasts|ventricular_cm	0.031	0.786596361890807	Cd74_Mif	Cd74	Mif	P4
365	FGF1_FGFR1	fibroblasts|ventricular_cm	9e-04	0.889084098598149	Fgf1_Fgfr1	Fgf1	Fgfr1	P5
366	COL20A1_integrin_a1b1_complex	fibroblasts|ventricular_cm	9e-04	0.824564212089827	Col20a1_integrin_a1b1_complex	Col20a1	integrin_a1b1_complex	P5
367	AGRN_PTPRS	fibroblasts|ventricular_cm	0.007	0.917622701726283	Agrn_Ptprs	Agrn	Ptprs	P5
368	EPHB3_EFNB1	fibroblasts|ventricular_cm	0.009	1.17632277264046	Ephb3_Efnb1	Ephb3	Efnb1	P5
369	SLIT2_ROBO1	fibroblasts|ventricular_cm	0.012	2.65122394298988	Slit2_Robo1	Slit2	Robo1	P5
370	COPA_SORT1	fibroblasts|ventricular_cm	0.012	1.34141652447872	Copa_Sort1	Copa	Sort1	P5
371	AGRN_NCAM1	fibroblasts|ventricular_cm	0.019	0.272620454662992	Agrn_Ncam1	Agrn	Ncam1	P5
372	CD36_THBS2	fibroblasts|ventricular_cm	0.021	1.25277895152818	Cd36_Thbs2	Cd36	Thbs2	P5
373	ADGRL1_NRG1	fibroblasts|ventricular_cm	0.022	1.15704371014558	Adgrl1_Nrg1	Adgrl1	Nrg1	P5
374	PLXNB2_PTN	fibroblasts|ventricular_cm	0.023	2.31004922535138	Plxnb2_Ptn	Plxnb2	Ptn	P5
375	BMR1A_ACR2A_BMP4	fibroblasts|ventricular_cm	0.026	-0.550042516371997	BMR1A_ACR2A_Bmp4	BMR1A_ACR2A	Bmp4	P5
376	LRPAP1_SORT1	fibroblasts|ventricular_cm	0.029	0.593592805864596	Lrpap1_Sort1	Lrpap1	Sort1	P5
377	PVR_NECTIN3	fibroblasts|ventricular_cm	0.03	-0.813499442355505	Pvr_Nectin3	Pvr	Nectin3	P5
378	FGFR1_NCAM1	fibroblasts|ventricular_cm	0.032	1.15898325116039	Fgfr1_Ncam1	Fgfr1	Ncam1	P5
379	CDH2_CDH2	fibroblasts|ventricular_cm	0.045	1.20288783347014	Cdh2_Cdh2	Cdh2	Cdh2	P5
380	AGRN_PTPRS	fibroblasts|ventricular_cm	9e-04	1.2654368960491	Agrn_Ptprs	Agrn	Ptprs	P7
381	NECTIN2_NECTIN3	fibroblasts|ventricular_cm	9e-04	0.840765337323874	Nectin2_Nectin3	Nectin2	Nectin3	P7
382	EFNB2_EPHB3	fibroblasts|ventricular_cm	9e-04	0.757876659747896	Efnb2_Ephb3	Efnb2	Ephb3	P7
383	EGF_NRG1	fibroblasts|ventricular_cm	9e-04	0.74416109557041	Egf_Nrg1	Egf	Nrg1	P7
384	FZD2_LRP5_WNT5B	fibroblasts|ventricular_cm	9e-04	0.687060688339892	Fzd2_Lrp5_Wnt5b	Fzd2_Lrp5	Wnt5b	P7
385	FZD2_LRP6_WNT5B	fibroblasts|ventricular_cm	9e-04	0.687060688339892	Fzd2_Lrp6_Wnt5b	Fzd2_Lrp6	Wnt5b	P7
386	FZD5_LRP5_WNT5B	fibroblasts|ventricular_cm	9e-04	0.687060688339892	Fzd5_Lrp5_Wnt5b	Fzd5_Lrp5	Wnt5b	P7
387	FZD5_LRP6_WNT5B	fibroblasts|ventricular_cm	9e-04	0.687060688339892	Fzd5_Lrp6_Wnt5b	Fzd5_Lrp6	Wnt5b	P7
388	EFNB2_EPHB4	fibroblasts|ventricular_cm	0.011	0.685267406516842	Efnb2_Ephb4	Efnb2	Ephb4	P7
389	NTN1_UNC5B	fibroblasts|ventricular_cm	0.017	1.17759892932773	Ntn1_Unc5b	Ntn1	Unc5b	P7
390	EFNB2_EPHA4	fibroblasts|ventricular_cm	0.018	0.685267406516842	Efnb2_Epha4	Efnb2	Epha4	P7
391	EFNA1_EPHA7	fibroblasts|ventricular_cm	9e-04	-0.739372091873301	Efna1_Epha7	Efna1	Epha7	P9
